# Simulated Microgravity Recapitulates Aspects of Biological Aging in Humans

**DOI:** 10.64898/2026.03.03.709404

**Authors:** Fei Wu, Alexander Chebykin, Anna Rychkova, Kevin Schneider, Matias Fuentealba, Abhayjit Saini, Heather Halaweh, Nathan Bracey, Mark Davis, Daniel A. Winer, David Furman

**Author notes:** Corresponding author David Furman, PhD, Professor, Buck Institute for Research on Aging.

## Abstract

Spaceflight and microgravity profoundly affect human physiology and have been proposed to recapitulate key features of biological aging, yet the underlying mechanisms remain incompletely understood. Here, we performed whole-genome transcriptomic profiling to define immune cell alterations associated with both natural aging and simulated microgravity. Leveraging the longitudinal nature of the Stanford 1,000 immunomes Project, we compared peripheral blood mononuclear cells (PBMCs) exposed to rotating wall vessel bioreactor with matched samples collected up to 9 years later from the same individuals. We quantified changes across aging hallmarks, molecular pathways, gene modules, cellular energetics, disease risk and vaccine-response signatures. Microgravity-induced transcriptional closely tracked subject-level aging trajectories spanning across disease risk domains including those affecting the metabolic, musculoskeletal and circulatory systems, and multiple aging hallmarks involving nutrient sensing, intrinsic capacity, chronic inflammation, proteostasis, cellular senescence and metabolic regulation. Independent validation using Single-Cell Energetic Metabolism by Profiling Translation Inhibition (SCENITH) profiling confirmed these observed metabolic adaptations and revealed reduced mitochondrial dependence with minimal compensatory glucose dependence across immune cell subsets, features that strongly parallel aging biology. Consistent with previous findings, longitudinal changes indicated that close of 1/3 of participants do not follow population trajectories but these can be partly predicted with simulated microgravity exposure. Together, this within-donor framework establishes simulated microgravity as a scalable and experimentally tractable platform to model aspects of biological aging in humans and accelerating the prioritization of candidate countermeasures for spaceflight and aging on Earth.
