## Supplemental Tables for "Simulated Microgravity Recapitulates Aspects of Biological Aging in Humans": ST1_BeyondAge_deltas_per_donor.csv

xID	chronic_inflammation|delta_Aging	chronic_inflammation|delta_uG	epigenetics|delta_Aging	epigenetics|delta_uG	immune_health|delta_Aging	immune_health|delta_uG	intracellular_communication|delta_Aging	intracellular_communication|delta_uG	intrinsic_capacity|delta_Aging	intrinsic_capacity|delta_uG	metabolic_health|delta_Aging	metabolic_health|delta_uG	mitochondria|delta_Aging	mitochondria|delta_uG	nutrient_sensing|delta_Aging	nutrient_sensing|delta_uG	proteostasis|delta_Aging	proteostasis|delta_uG	resilience|delta_Aging	resilience|delta_uG	senescence|delta_Aging	senescence|delta_uG	stem_cell_exhaustion|delta_Aging	stem_cell_exhaustion|delta_uG	telomere|delta_Aging	telomere|delta_uG	transcriptomic_age|delta_Aging	transcriptomic_age|delta_uG	All|delta_Aging	All|delta_uG
SLVP015_003	3.9553576202012186	2.319938633202944	2.70311389206854	-8.865595168330437	3.829288920514367	-0.28145301119127586	-0.7692711307012559	-2.163906876090195	24.751737481202515	25.452144457951007	4.320963212335478	-0.9545765134877087	-0.7441447471453984	-2.7781759261348817	2.0216051946803013	1.6976379779650053	-5.568267513938537	-0.9381487035880482	12.288191043330286	-0.08448931089924727	-5.369619946025779	-3.2000725761268036	-4.963361974814799	-2.903105480776656	-5.960256509041141	-4.976800294837384	2.358585411621787	3.841530257455246	2.34670863959197	0.440351961793683
SLVP015_010	5.230237791231996	5.916969585330252	0.7150959602679094	5.745928508672712	4.482723896233031	11.44266222145204	3.2883531201681	4.721641366608701	-0.0617262381232635	-2.0493821583862726	2.1610982656621793	1.722522273214505	6.953490455587062	2.1861920760426123	-0.9128931564820286	1.819797436420644	2.0838569647949754	5.1058913888913935	9.931660312946562	3.2682807278970714	3.234959406655186	-1.1228750696606724	0.12201435278513273	-2.370338382080355	1.6166002982545482	3.016656072426988	27.798094054629075	35.40666233146592	4.760254677472176	5.343614884163967
SLVP015_019	-1.7327368668306706	6.2985312360514225	-4.365945191506551	-6.0223210933903175	-4.172105904605214	6.4559661946958276	-2.199473574154986	4.183168301699272	-3.500962544097817	-14.307773271854003	-2.859155629553346	-0.17678892323596074	-1.5387604972528557	-0.41904895444079315	-0.1839903626165205	-4.567663591328157	-5.280827903413659	-4.458162584092911	-5.2223616665073855	3.313139540371207	-6.206151522135231	-2.3008122067621457	6.334207977794753	5.488734015579999	2.874800582035018	3.5857954042660403	-11.796228785009282	-1.2476896669191184	-2.8464065634181246	-0.2982089713828316
SLVP015_023	-13.563951869024208	0.4344136189757837	-15.413390492908224	-6.181081829013674	-24.845997835057002	-1.897862237690413	-8.43663657260793	15.964576296024998	11.019268994712228	-3.963958786288586	-0.7355632584267866	-0.9924440060475277	-1.3703464973112212	6.2698678822497875	-3.0307251176317216	-2.4241734560902213	-7.898474650899132	-0.14068757078315386	-15.965532609147058	-5.379513212160063	-10.978167705454737	3.6665398307281727	-11.301577945521913	9.347772438974225	-1.4234519864289883	8.870664009206672	-26.190053477388282	0.24594814478318838	-9.295328644506785	1.7014329373477992
SLVP015_024	-9.091483642807788	4.992621841102807	-11.892131178895232	2.33909292740932	-5.501110794161333	2.0418404324745776	4.126803631932512	-0.6870100582715502	-16.0456725728126	-25.82390946952686	-0.9406867249819264	-1.851386139852952	2.3986672653734384	5.011316355396225	0.6492685468980897	3.0870196931387692	-3.1497591648165866	1.305236105297908	-13.8865006349614	-14.652180117694513	-3.267643171717424	-0.3817041508840475	12.639929046948307	1.9036828290787557	-0.2803145315977744	-0.4983378207707183	-8.541048776638418	9.974033341165299	-3.7701201930170094	-0.9456917308526411
SLVP015_029	11.12016217932085	-4.087750680780196	2.4806465877326147	-1.2945697907321296	9.617157953741966	2.446759349406271	7.394285003585473	-2.5723538495503213	3.8116926454074047	13.037776667704023	1.2555814481503091	-1.529329665545287	3.3281302486906057	2.529930207276138	-3.0780031194377653	1.689267911347053	3.3282098378049554	1.2957229449937984	6.025597109365641	-2.1784272583615305	1.8600219990945277	-1.1822117620125923	0.607848269720229	1.4982101833130912	-2.7865777885460457	2.957880511698596	1.1745353138611758	-4.039547500318518	3.295663406320853	0.6122398048884566
SLVP015_032	-3.7500846161679036	-1.915263904619847	-2.6481143322393983	-0.7646009914782006	3.2595666994242016	6.64313391791519	-3.7974542073497837	-8.064889323393349	-4.117074580962333	9.130766419388515	-0.36325974995798305	-0.7773800549704291	0.6430239616472129	2.5220309902537537	5.774220859597059	5.626321074454256	-0.6784726013997755	0.13535758439398649	-13.441322139030085	-8.023151177056	-2.6028626492013966	2.5512905625648052	4.62321700193062	-0.48341821829316167	-0.2424837929841317	0.38172864483376934	-18.4693009162279	-22.15050043063011	-2.5578857902086853	-1.0848982076169158
SLVP015_033	-0.5617120022686697	6.147966001881284	2.3744167295634497	8.81899299999793	0.1883652394348303	-4.22931049266494	-4.9255391441483205	-6.869755206247262	1.005640660849778	-8.111228090088929	2.9523517570823827	-0.261199254488119	1.3962176897030254	1.2792292764237665	3.9991241060154583	3.5655835571046874	-1.6692716815394846	1.9373948808160293	-15.48065218814255	-18.398913457996457	-10.377664753348103	-5.770823818347903	-5.544727668444391	-3.184772955946734	-0.04238016561198066	-1.569699999689556	-28.19572500315838	-24.874356506414728	-3.9201111731437828	-3.6800637904043527
SLVP015_035	-1.8878960252746353	5.076560815499558	-1.5739500750353628	0.3465074726664419	0.9576772239458968	-1.5912114005300482	-2.4176868241720406	2.3656964735438386	-10.153322307951834	-5.253725606727869	0.3716051441625652	-0.8000804756708817	-0.8554332557743329	0.14830099226021076	-1.3756845099980861	-1.7546394093937998	-2.195501465623039	2.361905869812116	-4.435599561171948	-2.2128578635177902	-0.678898333890551	2.098483615556134	-0.5246987230779574	-0.4182133549507192	1.696178906973719	0.9170784191774395	-3.1433576616214083	-4.150622729876144	-1.8726119620363582	-0.20477265586796528
SLVP015_036	0.3855558940066608	3.3414847344411083	-2.093013734921012	-0.2109344855917712	-2.0947332684125026	1.5922094490295782	-1.3395075723128294	5.68409615592136	7.099917172976468	4.5506542447286265	-0.20352162188754974	0.652033948879307	0.1580272418562032	-0.07147326447257996	-0.2847635945957059	2.3099660362818897	-1.555000574763099	3.4809074142940837	-2.0700226534616206	5.748920150656332	-1.4819838563120484	6.144477022096176	-2.6450421450578574	6.280523140045563	-0.3189547077775057	-0.33425674283555473	-3.075420785416754	0.21485590557524237	-0.679890300434225	2.8131045506463828
SLVP015_037	7.512705856467203	6.566176483940499	-0.5193933126062014	-2.2235515493066664	3.3343140887211487	4.981048592724472	0.07964244376898222	4.452914804915196	10.718483800007103	3.2259170886726807	-0.8550341799387695	-1.7738587741782936	3.1544783161267738	2.8266664067282825	1.8345560539434675	-0.9226998320619373	0.18663581706433519	2.674837746922009	1.8410350222618206	3.647008106010979	2.4908984223038892	5.112612678553614	0.20100713552749916	3.9071631942658236	-0.8508765422954596	-0.43597941453152167	8.898472760687591	14.960455165353027	2.7162089772885274	3.35705076414344
SLVP015_038	-15.820843829303154	-4.590935103308237	-4.459030465203266	-6.345441648707418	-1.099617066035286	3.5165604134987305	-13.111693237611963	-0.9351440961728699	-11.149773456111895	-11.14681916327072	3.4144213178524367	2.00162013043483	-1.882406396228376	4.700734226732642	4.966414154433687	0.967088662234914	-3.472659845484422	4.632389793699403	-3.673540504733488	-4.066920163913387	-5.5274523954987504	-3.578852787678237	5.524372212915949	-9.602747440815776	0.6357967287726147	-7.237523371292264	-22.245945542737395	12.601386407623522	-4.850139880355235	-1.3631860100667759
SLVP015_040	-1.1842069202658845	-0.13075065777359285	3.9778423821467115	-1.6560505374019172	4.429275469088251	-2.340370527211647	7.077664048961932	7.497737925703518e-4	-6.614559818947884	2.7775691327929692	-0.7624634716032368	0.2873321791933563	4.617764446392872	7.217610372820079	-1.6663440656011055	-1.616454497091838	-1.5717308209205854	-7.521668280320046	10.00071898143866	-0.5068547156353205	5.968019526272457	-0.34059487887130047	10.55841861288786	3.0476964911714752	0.5187371807320051	3.409148767347272	6.050403392662041	-9.943172985208193	2.957109924517435	-0.5225578830282951
SLVP015_041	3.8636300972038633	11.46125660527898	4.049877243989208	2.526198648956914	1.7510121973984631	9.631908628024295	-4.923282502514503	0.45000694656697604	-3.0553691314730926	-8.497528788451255	1.1970248319373447	1.2149689358273612	1.6016591927968413	4.621622569270258	2.014496450998089	-0.0360284076815649	-2.1984771610721765	1.9018660693478182	-4.974461338151187	-6.39425889922822	-2.4688541770640455	-0.4905435360611321	-2.38162747590777	-0.2691232117324134	-1.311862885234028	-3.4832896416331813	-12.660734499155472	-7.460617164197771	-1.3926406540177478	0.3697456253062187
SLVP015_045	-9.204721926399417	-4.911108843596831	-6.550260566106999	-10.139768669722649	-10.344695614639356	0.11327250685226886	-6.6266943647340995	11.466137916990592	-13.385805785356002	-9.232318495436862	-0.8428425016156886	-4.7442960154115426	-1.9722055674128818	-0.27438119128344596	-0.5015875183995027	2.0917807704026226	-3.443256935160072	5.197740902646295	-11.593459224660059	-6.822633699032238	-9.491164902100781	-3.7284689988924242	-5.539593784932446	-1.5172398466622017	2.7204970000797193	0.3834007605295149	-14.273240637533341	-17.767630121021348	-6.503502309212209	-2.848965215974161
SLVP015_046	4.88899859078281	7.583996914672813	4.651055388835967	2.180418985568455	2.4117529789251737	-3.4906870368111065	4.2156285998166965	-1.9035238003953836	5.067611050043588	-11.843190971697389	1.2046820762476216	0.8120315441368042	0.766065644493608	-0.3553828712718641	1.7531580448498598	-0.6890445526204054	2.2206868286998187	1.2664412894969104	6.017987555293203	1.9998193618446152	0.5617591488197426	3.269643157185236	1.8537866181291882	9.826989482611783	-0.2897646767747144	3.8670741767509096	-3.878789890657253	7.3527795854207	2.246044139821808	1.419811804635148
SLVP015_050	-0.9527599406241851	1.0265510143024201	1.5823019321207568	-7.60583406268529	1.354701945471911	-8.805578329086384	-5.885233959210591	-3.395694793393215	1.019000642099165	12.58160425317287	-0.36201987939497116	-0.15065808646778578	2.0939687576219974	3.064376897306495	2.3265981100794644	-0.7015312235184927	1.131318847092924	3.7685713917478942	-0.3674236184646986	-8.01494156754837	-2.9493888290275834	1.5664250089005414	2.183497140276849	-6.91102811202524	-0.8123160437532189	-0.7913260914601228	-8.18626264282342	-15.261532130197995	-0.5588583956096858	-2.116471130782334
SLVP015_052	1.2727962309418839	-2.999815481708527	4.600843428772951	9.177171460416098	3.081018594030901	-6.040516088579016	-0.8996544392613828	1.8545438653285586	-1.9511963998766078	13.641364108934418	3.4960052845655483	1.500109126238204	2.314611270251902	1.8196706746993776	2.1589667997210897	2.0828602645203946	-1.3861977723742065	-0.646858067844299	-0.016827353856470495	-9.447198024336764	-0.28800080353364166	-1.267553808012977	4.925013714777675	-0.6547576368072914	1.0104719296375535	1.9856867008487704	-7.895028381447744	-10.610336814959036	0.7444872930249608	0.0281693056241369
SLVP015_053	-4.454805105691265	-0.7136380653377827	-0.8523118236341993	-3.756270589405805	-2.8077671924213323	-10.845221235238842	-6.656565735328748	-10.236344322011252	-17.082521821110547	-11.659860669500809	-4.076230504631422	-3.660309171915106	-3.0449802656358393	-1.9458032536294816	-5.67919298526946	-5.324752223650923	-1.623242811202747	-1.0224002737112876	4.368052500855647	-3.0127280733297894	0.4495919036757421	-4.6608174335720385	3.8736587480921365	-2.7186340917487577	1.6070281116733067	2.088693102573407	-4.151816421833843	-1.8647314248232405	-2.8665073858901833	-4.238058408950122
SLVP015_054	-2.511715740436413	4.35673071154911	2.466791192538878	-9.442508255644835	0.8125850120998486	4.820901986962493	-10.566019030733615	-0.16718476921331593	-0.9992809425516338	-19.3658696253518	-1.00069362795589	2.180119508945971	0.943020745870836	2.915790945018955	-1.9836406452532112	-2.9435521816619854	0.8462597349457148	5.1908981915043455	-8.642970007797096	-4.994933411229702	-1.9829570193049264	2.5621028536097548	-1.9332085658095206	-9.026413384669766	0.12186646791860767	-2.4602325468079282	-2.2702264622000587	-5.631192626233794	-1.9071563491906056	-2.2860959002301784
SLVP015_058	2.492405133218284	-0.48937899737705237	1.8082557056723303	1.204551744647624	5.950923730669743	-9.585983006555631	-0.9128352214092921	-2.6863747673344456	8.247527913636958	-5.500048201417478	1.9434502615799119	0.5958348397821354	0.37191262319916163	-0.1636818546205454	0.3885939380798289	0.8871315666674311	2.811737754186442	2.2134483026520826	-1.2691364590139855	4.272359028453607	2.740441312339925	3.8080904109928255	-2.7396364143892917	-4.125165756294507	-0.989456288907391	5.323831286388399	8.753924646413507	2.8995546861960566	2.114150616805438	-0.09613076555853524
SLVP015_062	9.44400486448874	7.7755877565597595	-1.0904377440990132	2.2028030902446716	0.7967236841023517	8.59017484007572	-6.187218321781046	-5.964654019928368	19.9207279481426	10.405923533523943	2.1132563398976885	-0.7285936734669427	2.003703497580336	-5.432690611520805	-0.08669159745159583	1.2430166650542276	-1.5166291456395022	2.6728169243220528	1.5668809721746193	10.224464988602072	-2.175338493341833	2.2386847792032825	-1.4075960348202106	-17.61056799073759	-2.4605068862762813	0.5519124895042467	-3.837227961123764	1.0466295817856341	1.2202607944180779	1.2296791680872792
SLVP015_064	-0.5955041233429945	8.800264753113487	15.060602852979716	15.929376457775913	-4.6301859524863325	-4.717086277497316	-2.0531833268254367	-1.7624607840920206	-26.85478601627159	-14.395517693363246	-0.9762401314583151	-1.2707359680411336	-1.7831852200232632	0.9326730031070802	5.903855040513891	8.575255308351348	-7.014055014807013	-4.439379579753741	-5.016971204884783	-11.467581175093308	1.9754237006579736	5.007372637210153	-7.283571411695103	-13.369521296728365	-1.2909135403750582	-8.806047300604213	-18.229308337211585	-11.326037769064914	-3.770573048944992	-2.307816120334306
SLVP015_065	-0.5066044736189586	3.248357534676103	-0.6773980015104542	6.7028595662957855	-0.594133771919342	1.830351639530912	5.876515377082608	6.437533325729767	2.2214516190131945	10.35555121139011	-0.42684151048050367	-0.9273646599416061	-0.35885985745806437	1.4344512991954659	-0.014994305879439729	-2.2499491126621374	-1.2670373617451318	2.7161450371156945	-4.017313184962351	10.266649372988375	-3.091427954887486	-1.5739352622804255	-1.3224646303113072	8.419622831558412	-0.9410452446996693	-0.6156478112966131	-4.189700113236892	11.775406220503479	-0.6649895296152714	4.13000222805738
SLVP015_066	5.949677060699752	6.937481013886446	4.909145595063954	-1.0262458445240519	-4.124897380835076	-0.939428430358614	2.192111430057629	2.5119920648986884	8.7899237045770775	2.3216453264237487	-2.6958506936196223	-2.48047740444909	1.5898874170664818	1.6146762280148863	1.4859267158371177	-0.8027274078794688	6.582251291302356	1.8849148906259643	-0.507356978900475	-0.12397706755331228	5.2066732016697586	6.232493471580462	-5.672942875254478	1.5209572881547828	-0.5968167739690458	-0.6306270068173454	-2.2931814145063543	1.5684895097517924	1.4867535927992197	1.3277976165539205
SLVP015_067	14.57507225355787	16.369661723570182	-24.63810002865368	0.5786382934649055	14.141604515780669	12.34563482682109	6.610439108283906	-7.388937536831456	19.216478839859754	27.5811171482288	4.775978753174057	3.7647957264871845	-4.617602665102201	0.3629983818627025	-2.2305877479059593	5.5715239275428035	8.240085505053106	5.8176318726225915	13.354352094343128	-9.777354420681867	4.4046286604492675	-6.329290745486311	9.784424778001934	15.460698959652944	5.914578151840969	-0.36456661971686977	6.137210462200729	25.65994960234635	5.404897334348825	6.403750081420219
SLVP015_069	-1.3268288640564538	3.342875337226369	-1.1387350628123087	-0.3283002806213524	-7.251574018400168	-1.4312895171465492	-0.3150155083871624	8.155718904900038	-7.597767316220313	-6.715728489235758	-0.5616424439886565	-2.5727355883822973	-0.14625436258184976	2.208160657155407	0.33933036308345876	-0.8346257998132236	-1.3105525347248381	1.9050356449643857	-2.8964832276594166	0.6777289836514981	-3.231477081106398	-2.4792995502003023	-4.7834959743732615	1.1890328961346164	1.800222768753727	-0.09397045185970399	-3.420914054756868	0.21696899461273134	-2.2743705226593223	0.23139798152756133
SLVP015_070	11.444316538298402	8.64111753603101	1.7577116382891163	2.2961984276778438	5.304813293111538	1.9588691918610621	4.1855701036347455	5.475477809384536	5.630157994699736	-0.12179334235683825	-0.3558293239607835	1.2009282695744403	3.545920722411015	2.7897013006004876	-1.0639965135691272	4.7825542820205635	3.3254505079774397	6.617246927813014	8.283127496971964	0.29537810710563406	3.75416104590602	8.072575863867229	2.687554533330804	9.467512135842913	1.908088994114859	0.6693291887124069	14.170037031627887	8.89794956779997	4.612648861631687	4.360217518995305
SLVP015_072	7.580436037294733	-0.16748644885398356	5.1387448812902345	-7.7362370991302	5.102535642416685	-8.155377038909057	5.996393418852474	-0.6248943627455539	12.803079259886978	21.660673714442144	-0.058287540103730606	-0.131944760793143	2.943106127872781	1.324623974342039	-0.013636883982252712	3.161049646799996	0.2703879270895726	-1.9836572812610385	1.6923509814857667	-7.422520972105431	3.282861538060203	-3.601865532223737	-4.139716967104496	-5.240741247785801	-3.4633913695905534	-2.4813528604834847	0.7385936647470706	-1.006023844053402	2.705246908443962	-0.8861252937686181
SLVP015_075	1.6893951571189643	7.02496406777656	-1.843413704374452	-3.3841874061009847	-3.1363513135752967	-3.1678146257852475	-5.1315804929393	1.2912193944635817	3.853066318102641	8.272119935859505	-2.712394151522304	-3.621014960487834	1.5577033186185432	1.6598838385291224	0.3955965025536763	-2.829785638333031	0.15959042568550075	1.197556170101116	-5.904884367778422	0.5221769692317721	0.2017313950154751	-1.8188274573361038	-0.20647084904177504	-6.744712499381408	1.9864468962867612	3.2617711602949147	-12.529370570875367	6.750708487992063	-1.544352531194668	0.6010041026302874
SLVP015_079	-4.240609003286377	5.424507819108269	-11.113730421096275	-0.9583431282660904	-9.94876410172781	3.058389984413795	-4.012993754451717	-0.5555551364370253	-6.090739071674555	10.020454445050817	-3.048416271228021	-2.2073579578784255	-2.3758489067466257	0.19408420448067787	-0.8346182173215757	-0.39206592710243904	-1.005651941394106	1.149094062652761	-7.8673914678300605	5.763936073917982	-4.816996150477419	3.4823199229900403	-1.6779737508658812	2.1362744019795183	0.2146166488782697	-0.4220081611034221	-14.903807868850416	7.836509512217871	-5.123066019862327	2.4664457225731664
SLVP015_080	1.1174977784922664	4.276168305812961	-3.1705668325901506	4.9318627050546056	-4.360196865151245	11.722736465104434	-3.2188065807379544	11.117441477364167	2.9586522882048314	2.0724300883080957	-1.5473139846951227	-2.659804122477169	-0.18499741107770618	0.03529505483349027	-0.6202645102922357	-1.225954957999285	-0.6946271007137881	9.361042306482556	-1.680366011755254	0.3926433367740074	-2.175950663255449	6.265942577800601	-4.1666339715719936	-0.9747974826817654	0.3215845601445828	-1.2586002130549883	-11.194781623334965	-8.530739315048136	-2.0440550663095842	2.5375475875909697
SLVP015_082	-2.0634761305136458	6.1799126705302125	-4.168189856849139	-4.676178915933974	0.13406673302785954	10.980004339486229	-1.170768931674015	8.641612069875784	-0.939974794860241	17.640827734587667	0.5487005071211755	4.2989587207552376	0.4518382567670862	2.767053794894821	4.6972307904539	4.82772145268087	2.835951517879348	3.3940208079208354	-4.381453375227629	2.8579737087579815	-1.568780986091717	-1.724358503800591	1.098813136435087	2.098908787233956	0.18325592068231877	-0.2908176649565668	4.931940760388482	21.832803398526778	0.042082396252776676	5.630603028611374
SLVP015_087	1.602057968393325	11.578352607439536	1.7916814149768996	3.356751399693792	3.2328849507765334	-7.1710208320202256	-1.722437221596028	2.5786461906081115	4.654683840425628	18.661883763250934	1.4484476077392863	-2.9865053926625897	0.7674190998612467	3.9380349325312487	0.5571418851669376	0.26612404223233455	1.0454293874308327	1.8779960704988916	3.608974024269351	-3.9548748756733048	-0.5195772537894925	-1.1117840509683603	-0.380966041891055	0.3918282163026561	-0.26783398128669944	-2.7890670824414894	-1.664715508714897	0.27212807575957854	1.010942155125848	1.779178076039365
SLVP015_089	3.678458969289302	-0.6879036460490369	2.9231327720486604	-5.168016735524901	4.928176525896664	3.9570780770017677	4.782597948319509	9.246126607599471	-7.9077831073866065	4.541283351613686	1.6271397192474346	-0.44612677016165136	3.8340294774177934	0.4218121919077582	-2.0051470245102516	-6.264935752627908	1.6031685776343068	7.287099167461065	0.4147276379504845	-4.785182627499658	3.856547955662979	2.2257472505186726	2.5524244017165714	20.07437250157458	1.2591649947245873	-8.769944618913197	9.113748720481974	8.383065332659193	2.190027683463815	2.1438910235399886
SLVP015_092	2.3184719671766345	5.1644269755097385	1.0160341615778208	-8.563109701131555	5.087350134077671	12.728415506821857	-0.40737511652734426	3.428821055341224	6.904803859306568	0.1275262710244931	2.239166955891484	-2.9296431147810473	0.48852618059763486	3.6521441257220317	2.6636109559730565	-0.46042304298304715	1.1406360019027346	4.157979464446761	1.4885102823483223	-1.3349689381297338	-1.2170583036512923	-0.5644356935791741	2.6253565724268952	-8.668670675744988	0.8334695429536829	0.623678494208896	-0.19919418246366938	10.565238218828169	1.784450643685014	1.280498496110973
SLVP015_093	-0.30327018552829976	7.661826722224948	0.9292386758587838	-2.9280270637271357	0.07139416053238534	-4.299059970361634	0.5523075323523443	2.6902027384794494	4.818202398212009	10.417918045039741	0.6254413954872717	-0.07901503354629114	0.1537350932156265	2.6525316581745138	-0.5780491144018622	-0.9627861823468606	-0.6736835881132563	6.311909588190957	4.1621172600207075	3.0857579281463288	-2.1383195564406314	-0.7276261821713028	-0.14596739509368106	-2.238958266306385	0.270131101642054	-0.8341670388437539	-2.5799670815840603	9.457645467620532	0.3688079068685279	2.157725172183793
SLVP015_094	-2.2493743937724506	11.22735261638581	-6.543490933707286	-14.076116750290876	-8.475355114000553	5.247200013845836	-1.311619238462363	8.023897115747445	-0.89693548316896	21.015842859014015	-1.3589352379222426	-0.5374177191078537	2.5889081317964084	-3.2238848779348466	-0.8473515711146372	0.7193229239451613	-0.7345167397909584	2.8051864693094437	-9.560517193994812	-0.7314988593593768	-1.9956721177785788	1.3935495757535925	-5.67825845991822	4.92050703888315	-1.1061117803754694	-0.4105821225581625	-4.105678724904886	13.946949080640087	-3.0196363469367866	3.594307668876673
SLVP015_097	-7.58063721232789	-6.228769446767451	-7.143946417016792	-3.917507528294209	-6.13975595619516	-6.330092010110786	0.7702358219325198	-9.510079584831796	-2.0957044804025102	2.941022893071624	-0.5324984858558164	3.574145425054507	-1.6076742596174753	6.465358783775596	-4.559523653154156	-3.6049747774368033	-1.3455386039399038	2.5263155301329157	0.9230977019800335	-14.353107676928232	-5.095026435568146	-2.92269490272413	0.04495904145170648	-3.828208111869296	-1.2093900144206309	-2.3275681001574586	-9.886119292953019	-5.054152559477259	-3.246965874720517	-3.040736576183056
SLVP015_099	-4.838305954242406	2.4288946224681793	-8.240717710023045	0.8456225501893435	-5.605402296480433	3.5357395130396085	-4.488600148456918	0.0429509976110829	-7.468446371410792	-2.6820019286236896	-2.6652979011101294	-0.40868687213249544	-0.06887541540372766	-2.718375431671628	0.21380874531076088	0.14748529337904426	-1.3975265382541053	2.390667260505637	-10.756132248673879	-2.216263312219816	-2.619550145071665	2.0045246451246825	5.663878918909974	12.251497835718299	2.9764840452981733	0.7260616213280144	-7.87867213924952	19.739489011713008	-3.3695253684898363	2.577686129030662
SLVP015_100	-6.008383847734118	2.493596828775326	1.9963801342147782	8.275502661546387	-5.104575996821431	6.72594492586404	-2.3369175525564216	13.099807174084575	-11.864009072692575	-7.7304465891301035	-1.1292353397326522	-4.1169925699436085	-1.078989973896963	-2.3556062466073264	-0.16724969221826225	1.1505322559998437	-0.28979816219936794	1.4545198792650105	-7.47709299881128	13.390932634575542	-3.9629181788249	10.93900302231178	-1.6989664216623233	5.406401135701998	2.8692174636152235	4.011666549167016	-10.084830975128778	-1.3957556742734631	-3.309812186746362	3.6677932848097865
SLVP015_102	5.087510241006947	10.388791811367257	2.86228661686172	-0.932050388694222	5.088506507323883	1.1976410961876294	5.224565205352988	13.526402461180925	1.4913416203069225	8.279758666802392	0.9976937281501357	-3.9544113048892306	2.839192336539398	3.0390971199144268	2.0393313603339998	2.430578913969705	2.4638181433590454	5.066367915063825	1.420624772864386	10.581599662687438	3.0505298639103344	9.320851070293404	-0.6389461641380869	-0.698276452909294	1.35062146856019	-9.418620374228214	5.7111518400711905	5.071634027557003	2.784873395750218	3.8499545874502177
SLVP015_103	-2.945814264831373	2.3934237273248318	-1.6495102080133672	-6.674093349625338	-0.9801978124045139	6.283200998391509	-1.9322104935101727	0.6788866618861853	3.5545690446792264	-9.216596920841084	1.096904176674915	-0.9192709431867101	-0.4999824968258544	-0.40171039694307	1.2528724729080012	3.4514812320767114	-1.111441319144575	8.488933885341353	-1.2397867979768051	18.313202467434422	-2.317682048106935	-4.348147253118709	-4.151067872351813	-10.46068858190002	0.6219804919788778	-4.153223176093842	-3.41986719647241	-10.14180359855927	-0.9800881659569142	-0.4790289462723592
SLVP015_105	8.35448353673545	6.982262032047828	-5.247038790874621	-0.37629342800500787	3.786781890343647	1.0769700719087467	1.6167051715117893	4.038902081037847	0.6223350013949371	-5.944213855847977	2.1015999902652283	0.6786661904861973	1.9762670571126684	0.2983023972376131	2.8886725953643007	1.5029955403602946	2.3868689362122026	2.036420259306471	0.42301366399348694	3.659506740360591	5.851224852878907	9.638744571696556	3.96897729184991	5.4322422560445105	0.019469187143856814	-0.3397057937527137	14.130308535180612	11.336321891798752	3.0628334942223128	2.8586514967628363
SLVP015_106	-4.2566089588141285	6.528064698116813	-0.946139924255359	5.3867948079351144	8.270804598634236	1.001435981234346	2.3836174942249215	-2.0197005167806026	-8.994859803013291	2.258988960254811	0.03954595370156255	-3.150786441269414	-2.42727144590728	-2.6351970978925223	2.1207162530222954	1.226219487130109	-0.3989838425352801	2.597053078014092	-1.1913605042276174	0.973456117686041	1.3845670945305102	9.279734167674526	4.311235717008435	5.216380585420891	2.5973513237691233	-0.3579800047344772	-6.402226836909851	7.6922262687060465	-0.2506866343408374	2.4283350065354123
SLVP015_108	-4.968911470023572	4.840536044444239	-2.016553726942547	1.2255306666814398	-4.052814654268758	-1.4037834282308115	-3.49154892463174	-4.675424952585303	-12.976444759289315	8.545800545161086	-1.6844406712492415	-2.5875463750273546	-0.9892922055663931	1.3047613790179184	-1.2411267934314143	-0.5572400896667409	-1.436230973372549	1.4126752932373599	-8.5542335826633	-6.4144059532825395	-5.643989936954872	-5.2096187779614525	-4.893218163563379	-2.8043748513056617	0.776458387694845	-1.266433661856956	-7.139150512684067	-1.542591728212762	-4.165106999067593	-0.6522939921133957
SLVP015_119	3.4423612448142205	5.716473612564235	-1.9626851946038215	0.011051550367817242	0.11499919115811785	0.5195788507125747	5.339496330517086	10.097169368292708	3.2255181287295045	14.422748986357433	-0.5307910574455583	0.6749810940138978	-0.13328198804880032	0.2917740902429813	0.955012908276732	0.8901867102311067	2.012681406876471	3.9180105796465696	-1.049964315596128	3.165467279945503	-2.2346380026989294	0.6366415067919604	2.251029956491154	-1.7543841111911291	-1.5429528712222993	-0.3416995177909836	6.926012607426564	-6.037918438022208	1.2009141674767367	2.3007201115830336
SLVP015_120	4.463684345498427	4.52165298349469	0.8780389480727102	1.0070225681533387	-5.533720450165589	3.998667574699166	2.026585880961367	2.013953668090558	-1.9135318725946036	8.642099012210165	-0.1332052052003121	-1.9795663075019867	-0.760444041506183	3.2342100881707587	-2.4605488097224555	-0.006428046540141175	-1.5302141458387517	-1.0367416936471763	1.0606867401768412	11.705363500683973	-1.4588462866890275	5.688271385986738	2.059905791669445	3.162608901482976	1.8994773884314498	-2.3073974553390624	5.664031398355968	10.563982906900794	0.3044214058178062	3.5148356490603425
