## Supplemental Tables for "Simulated Microgravity Recapitulates Aspects of Biological Aging in Humans": ST2_DiseaseAge_deltas_per_donor.csv

xID	All|delta_uG	All|delta_Aging	Cancer|delta_uG	Cancer|delta_Aging	Circulatory|delta_uG	Circulatory|delta_Aging	Digestive|delta_uG	Digestive|delta_Aging	Genitourinary|delta_uG	Genitourinary|delta_Aging	Infectious|delta_uG	Infectious|delta_Aging	Mental|delta_uG	Mental|delta_Aging	Metabolic|delta_uG	Metabolic|delta_Aging	Musculoskeletal|delta_uG	Musculoskeletal|delta_Aging	Nervous|delta_uG	Nervous|delta_Aging	Respiratory|delta_uG	Respiratory|delta_Aging
SLVP015_003	5.2454917803678	11.7841479211606	3.5796196391072	9.3751509182436	5.62214027526319	10.840034445975	2.89244785114541	10.2514123015481	0.348682011372389	6.80099784755349	5.9603245425338	13.3642609446178	3.7396338243584	9.41306901147521	2.04576686489702	8.76893099022902	6.885600519032	17.073832790479	4.5364787408142	8.4465387786779	6.1539360882328	12.5891725913147
SLVP015_010	-2.0254073680243	0.387937627801904	0.00780313260820265	-0.00237154257079908	-3.01022580661321	-0.496476399200702	-3.80833904358849	-1.03974286552639	-1.05862332044299	1.282520629591	-2.91654965710499	-0.0229218200779968	3.6940130551508	3.62663263676129	-7.14320444653802	2.11019398089198	-6.605629710936	-0.738137332028003	2.07091873487099	3.98870040412579	-4.9046161557277	-3.0997462065685
SLVP015_019	-5.3113026771793	-6.979270060022	-4.37429203585	-4.8232820018906	-6.2981777977561	-7.8321914736747	-1.8053308410738	-7.11117649917969	-7.09803233237659	-8.1000323562738	-6.186433152454	-7.138541275875	0.191993428538503	-8.7600018337368	-12.397881255148	-13.860175150446	-9.14539100226301	-10.934958001801	1.1693233580719	-6.9994380643105	-3.1180300538143	-5.7692919486502
SLVP015_023	-4.9470474694379	-3.1393385555234	-1.69862628116249	-2.95212613783799	-4.1720883105918	-2.6606398182015	-3.22867758766439	-5.9147139445768	4.002259443761	-5.97474711617799	-8.610135915314	0.0740899755119955	-2.264556679929	-11.3708144578691	-6.92902137811302	-0.44956592531102	-3.515299978771	-6.507147004163	1.9598514001474	-9.5967872437036	-4.8562700996464	1.1602640156278
SLVP015_024	-8.792702539636	-3.56160114759319	-8.8595496568834	-3.0054197228836	-8.95399775065461	-4.1510640732334	-8.3439234910733	-4.10658086356139	-2.84682747898901	-0.679817070443008	-15.073702660408	-10.377136832189	-5.0950800084036	-5.0385322062033	-4.76663065736398	-4.554264744162	-12.48625324399	-5.015496573804	-2.6368716612434	-4.411822175377	-6.7737247248769	-2.5541046344703
SLVP015_029	-1.46176015791799	4.12880386862831	-1.8865632001947	3.27358594131809	-0.277002469942602	3.7735902761633	-1.43179065966869	4.13983392731271	-2.97659924289499	-1.706833064146	-2.234361105137	3.937766055248	-1.4698513399989	6.6564923270541	1.615268964081	0.696884094414003	0.866995440749989	4.191964431047	0.0433532162443058	6.9377360305119	-1.505661953067	4.0639729521369
SLVP015_032	1.8254378165599	0.468602878393696	2.93571141982331	1.4124682107194	1.84097857599851	0.463839774755897	0.592911959490195	-1.77600601776641	4.41506639706	2.205852729965	3.387311931905	-0.918062865289997	2.9677099232827	-1.9792659060406	2.41933718363202	1.96294105114501	7.368204997205	0.730776592487999	1.3197867957803	-2.7264726716191	1.2524501290248	1.0820434141979
SLVP015_033	-5.1916296854568	3.2101473450759	-3.46644065820361	3.4034065704319	-5.7040637824875	2.00532480048619	-0.295553217486102	4.60370388465499	-5.34590730981999	-0.0874715788039993	-0.592098019323998	6.381279130097	-2.97445831897879	1.5103284680044	-2.80660061375698	2.96737076326701	1.897936028242	9.701528838581	-2.1369976914377	1.3761813234299	-4.1702527793903	5.1592367259408
SLVP015_035	3.05575582344311	0.700202907570798	2.7656288561794	1.0471732647157	2.57480768894619	-0.336642233144204	2.2650562732307	0.473545357327907	-0.0142069830969973	0.455259637984994	1.819729942352	0.145061990268999	-1.2238314993199	-2.0997758967868	3.39257714844399	2.80228305916	2.285020381655	-0.954407862165994	-1.5449870948112	-2.5698103804046	4.5931206093817	2.7077467984092
SLVP015_036	-1.2527379530338	1.1511464006753	-2.245374312328	1.08121752824771	-0.240364115277998	0.611682218434609	1.2085385480822	0.0286447321894912	-3.84464655119301	-1.316828664479	-2.32886691127901	0.719828983476987	-0.525005363981791	-0.148995968859793	-0.108324533211004	-0.957046076224003	0.481280654279004	-0.731066246720999	0.547464303042297	-0.0613016023909978	-1.2752577444514	1.7936394385777
SLVP015_037	0.381017941145799	3.8919044959249	0.368245368562	3.43863982258219	1.4506294814848	4.812242695686	-1.0186760829084	2.8951695553571	0.665549315639993	1.49488763778099	-0.620818306445003	3.67597558286	0.129963205621905	4.8798445063485	-0.912261992647984	2.88316756997401	-1.54663637854701	2.93732191161099	0.491498807211897	5.7084280911333	-1.7954710432385	2.9636435759418
SLVP015_038	-4.11614953701081	1.24975139988379	-5.6492413044921	0.09482517335789	-3.7017107549773	1.1414989605549	4.67245056929629	4.56423491016609	-9.5794310637903	1.70122832652001	-5.293568850288	3.33897108175999	-6.1971506285024	0.664450323555499	3.97503643688898	5.454092892533	-3.111945311959	9.88459752938	-5.8291466090661	1.9145194528396	-1.9584202334531	-0.432213082041095
SLVP015_040	-0.681257744192195	-4.2216838442647	-0.626204394771108	-3.5823917444751	-1.4154642654329	-4.83072808309809	-3.273014494894	-4.41228398678399	-1.62234921877301	-0.715906091689007	0.881420621789999	-7.485137525491	0.268019174813702	-0.971276570034504	-2.319767583784	-2.33318664050699	-4.14575111521701	-9.73094764728501	0.738541877478497	-0.7300248322058	0.937110778957304	-4.271932380074
SLVP015_041	-3.57929804293901	1.81409701749719	-2.4565892324215	1.88442137714409	-3.32233158803881	1.9821806340546	-0.503216877111299	2.0681638401164	-6.565997755292	-1.243180909331	-0.457451188508003	5.927809709939	0.946203214497402	2.9720118411588	0.170392966788	0.112279126180994	2.11025771939499	7.23020757684	1.3066551115687	2.8035496345077	-3.11178679804311	2.5111610053339
SLVP015_045	-12.8895594839831	-8.16028556385869	-9.4786176688246	-6.8646936352313	-13.1200672165065	-9.3837973669503	-4.0727190640216	-5.5672459798497	-6.642706228319	-5.791890699074	-10.477901276572	-5.458105571148	-6.8511423935673	-8.65328276294939	-6.32097017928999	-6.167134407286	-5.76434137369699	-7.403471389039	-4.8761303351528	-6.9985575322149	-10.6049500282598	-4.605037467174
SLVP015_046	1.27946435135171	2.3592554714558	0.477295654787696	1.8559995364931	1.0478547530081	2.4517908509835	1.02166159323281	2.6705491343458	-0.566908511422	1.242264493344	-2.505691477227	2.36680049124199	-2.1941932694222	4.1995923129933	2.251682441562	2.385035586935	-5.63650357374701	3.174455221777	-3.7427340226803	3.8024531592986	2.1425541871301	0.607310283032199
SLVP015_050	1.71465196692779	1.9159361465065	1.39161877895751	1.4529834253302	1.037717012122	1.665998385211	2.5685631596851	2.89274419265659	-3.54445337846499	0.857693556878004	4.68901956294799	1.95675387543	-1.1036529588681	-0.0315744107895028	0.820269630577002	1.39389482611401	1.79186623280201	4.016155769938	-1.2233690873894	0.815576865171501	3.4899603618366	2.0825410400328
SLVP015_052	-4.5132311965147	4.81337367291971	-3.6897768271597	3.4416975696149	-4.7109696309744	2.9239295730094	-1.85685997578281	5.2833168368264	-6.6462493475786	2.207676590319	2.38983607633699	6.34643537526699	-0.598537117751796	2.3171387172178	-3.62321023111899	4.79261127091502	2.544049652499	7.531638293405	2.3759900119507	1.4912450678635	-2.8731499298282	6.2668771790341
SLVP015_053	-4.05956913334759	-0.669426053714801	-3.3291139955079	0.0795126021753987	-3.04723018604579	-0.612106933288189	-3.17373112989419	-0.676922100187596	-2.94308827067799	2.68569013620501	-5.489384882477	-2.702555536349	-5.74746599241389	-3.4508689716469	-4.245597428157	-1.28807576434099	-3.117669543144	-3.32013319226	-5.0017752911332	-5.3860461813212	-6.2625046487711	-2.8763733982249
SLVP015_054	-4.28473303508561	-10.0091406458373	-2.8900149952283	-7.86051397076519	-2.6067766323051	-9.7951834476518	0.796396288036206	-7.2849746618925	-1.609235516323	-7.472050315142	-1.484425865559	-8.366337198773	-4.2987038275525	-4.7691829301064	-1.71792077376699	-9.265164695794	5.433678403139	-7.09846858006401	-3.7913608729571	-3.767706612654	-6.8146583435744	-11.4424153560413
SLVP015_058	0.197888798801102	0.390423206743208	0.770662991578305	0.0695946357018045	1.01036824346181	0.662396790756802	-2.6168405627766	0.111653053672697	4.04999282265399	-0.221090670996006	-2.38940648074801	-0.542945739955002	0.394323285760507	0.926118933702512	1.90981845315301	1.754888042847	-1.12790104974501	1.346569391709	-1.7975250925514	1.921098967577	-2.2566014333414	-0.0364401410531059
SLVP015_062	1.4793664159273	8.4717830870334	1.1890429908935	7.0230753785181	0.927042408665102	8.0568061403263	-0.162482601392412	5.8395907774045	-0.229032918697996	6.503154968784	3.6738119945805	10.8545451763675	2.8762318833322	5.098520790949	1.38183295724301	10.166369870234	7.733894396498	9.78710743306	3.1001294919569	3.9722672539992	0.7341325241863	8.1703294208413
SLVP015_064	1.3724073952226	1.43038691382409	2.2256850382022	1.6924525964335	2.53997766274431	2.44420931991731	3.7538623231752	0.679645214964694	-6.566468194996	-1.00087326122301	4.18680532559701	2.30564368991701	-8.06045900284481	-5.8321361237509	2.12357313443201	2.312448014468	-1.360543093681	-0.551587580792003	-12.030003010323	-7.388601928938	-0.199067434183902	0.084321344801694
SLVP015_065	2.107238599946	-0.3936639782453	2.5009616641277	-0.209304768444298	1.256594978452	-1.6199697792877	1.60084318752321	-0.549388315846301	-0.920605420686002	-1.696571520156	1.557490995056	-1.756546579008	5.1838140838051	1.3528604572649	-3.53410851875401	-3.55430644494101	2.245125403003	-2.79452740922899	5.1201529143721	1.0499722346629	1.03721539499161	-0.579571812109499
SLVP015_066	-1.32085081643851	-8.5039701731405	-1.4923733374962	-7.4180864299727	0.541305313327911	-6.91902613409249	0.0879036972398097	-1.8563075105463	-2.25974350144899	-5.0804153251905	-2.563926202825	-6.309743394945	0.882311304968894	-1.3886022566513	-4.974056682152	-2.374607247163	-1.37896106604801	-5.83436376108401	1.99914761780141	-0.7842057258826	-4.2250116699382	-9.9158099244492
SLVP015_067	12.9387997207939	7.83663088190039	11.2118355828164	8.5823189094786	11.006872088269	4.58962519378939	0.266821214181803	6.5710989579358	9.9070343659174	9.9210146740384	7.426628156562	5.533615475837	11.5273089352619	10.7603273741938	18.554352759575	9.24428131757699	19.8159146396251	18.0411676192931	5.8206910731056	4.8439995557124	11.2286028959271	4.9840343947589
SLVP015_069	-1.9567442482481	0.364786336745198	-2.2675534789356	-0.180542826775095	-1.88609620717169	-0.4826371348219	-2.5226673242786	-0.247344014099795	-2.252187903403	-0.580796564143995	-3.50739372307601	0.038381601441003	0.737502079864598	-0.434260800356299	-3.532459080319	1.56503451872001	-0.46815517760399	-0.238890630977991	0.772520339186599	-1.237537449933	-5.1597975540497	-0.318111478256199
SLVP015_070	0.495731947028304	5.2501201238894	0.0161202650389072	4.47109334351551	2.06105666848229	5.64072889762279	1.335342734091	4.2437307731377	0.860332448076988	2.893075124888	1.28252259604299	6.53155177154601	-0.891607808153502	6.4787933039585	0.037042196617989	3.65686523174699	1.669268289667	7.463359897662	-0.631934145422399	6.3749589515224	-0.877784616777305	4.150082897811
SLVP015_072	4.3337361514031	1.1974905300835	4.6544304521199	1.222972871708	4.43246638732251	1.11875356104561	0.293231687455901	1.80405625664271	0.316251239200994	-4.39914096424999	7.03711610458801	2.823722795785	3.17916456103001	3.4438482688217	0.345405284666015	-1.96713564900699	4.45695871647899	4.01678736524499	4.5674765601357	4.0652941219609	4.4483572439246	2.1367567092262
SLVP015_075	1.06922165697199	0.372061705045994	1.2648770520381	-0.00849729672169985	1.1137949616369	1.3904686333639	0.677808298678798	1.65696598679959	-1.065714747702	-1.262101376575	2.026654480619	-0.267630263683003	1.1580537730247	-4.22376074219999	-0.84987226966399	1.46644441279	1.64583771386499	0.518719873304988	2.3159080007126	-4.9498223202107	0.990874672437897	2.2979206989997
SLVP015_079	0.803971576791398	-4.1601371822632	0.822809023418394	-3.8015851312448	0.809469968474701	-3.4456647344827	-0.033027046491199	-3.47482214300351	-0.760935772983004	-5.88621388995941	0.638403495424996	-5.54588994125899	2.4442205454195	-6.7418290197341	-2.41957984904499	-4.26879709162401	0.348224911092998	-7.62433653699601	2.721893730714	-5.6006564710991	-0.473623227006499	-2.9842202028464
SLVP015_080	-4.7409992405483	-0.135154757336792	-4.93931884930709	-0.110562281941895	-2.8083893785688	0.0472186619787891	-3.94091254889581	-0.00204608843149856	0.931439815849998	-1.260185398555	-1.656902202509	0.0638575903980012	-2.4154395333447	-1.391918053506	-5.31507847770101	-1.49698770509801	2.664785443818	-0.456110988052998	-1.200931885946	-1.0454912909434	-6.4737813144444	0.9350965515371
SLVP015_082	0.416550933597399	5.2827057620121	-0.251424629345898	4.2402236085037	0.473048871056605	5.9503271515585	0.936759669884395	3.5844710900105	1.28843139783399	3.993127316036	0.841464767787997	2.81989907438	3.6056485964657	3.70461856940129	-4.20550418915798	3.04096123274101	1.56350539969101	5.536536173347	4.48657395950011	3.720019365148	0.6042739774852	7.03614129539621
SLVP015_087	0.510851986452707	1.9922419144073	0.948897187690989	1.1814949291997	1.2913055228953	1.25701789484519	0.376719264098	1.9513021511161	-3.91646175994799	-0.991477485217999	-0.0618926063700087	1.579760312464	1.83660826455051	1.37058310416761	-3.947119729599	-0.162688998090005	-0.761702640457003	2.226577744251	2.0372245159327	2.051138399699	-1.0567899951326	2.4580040105579
SLVP015_089	-0.400214774432499	4.0273200838807	-1.7740195793519	3.6262051907745	1.23283321272841	3.64262549742341	-0.649420997414694	4.7447394780003	-3.431743829854	0.987416574023001	-3.65559037748501	3.233747408749	-0.555889446054294	2.1029133403937	-1.92103860241599	1.16265298156901	-1.607708874471	7.72818905950399	-1.0715194295825	2.6882676400115	-3.9347431439389	4.5204720416406
SLVP015_092	3.1747880145733	8.12266563190901	1.4748059808845	6.4405135904567	6.97500902207901	7.5007504967032	2.0069061642739	7.89647164825969	4.826333405546	4.99971572512699	1.43546705889601	5.87208774641901	0.599015034294503	3.8197047185723	1.92941136475901	6.54598881190401	9.031232683331	9.38291192412801	4.6913659967531	3.2858320856691	0.581571680878696	8.6067916772831
SLVP015_093	2.143364812154	1.7055664762676	1.9267470248397	1.8811211431231	3.43613950356311	1.1553257729509	-0.479527940448492	1.27891405030661	-0.382923735218995	1.450692400368	1.55005579943399	0.548219835791997	2.88142610799549	0.131823936834202	0.145986965557	1.18258871123101	1.426163328488	1.283021678962	3.6602986237303	-0.128105256262806	1.3061128744255	2.4114122547676
SLVP015_094	-0.503081386683505	-4.14831958117521	-0.5769472611018	-4.44965937683011	-0.311986497999797	-4.02948279245329	-2.0914513526124	-3.1248167954769	0.567851911860998	-4.40550537271319	1.92944627455	-3.431278180015	2.31084141365201	-2.3868356616168	-4.426673650064	-3.729246092924	2.035578388611	-2.65067277409099	6.5581497621271	0.122128063990104	-2.4906949953371	-4.81652411240211
SLVP015_097	4.9458813081339	-0.668736084566298	2.94971270334919	-0.570874332364603	4.79589515346939	-0.411275412115302	1.869841096539	-0.662843128524798	0.038620461736997	-1.65467678420531	6.28003999792401	-1.3888819248991	4.1192088277888	0.324552317531101	9.22937621912901	0.193450666331003	6.84768948885299	-2.07072709912501	1.5359442096637	0.0665100707858954	6.6273670112749	-0.959203470356698
SLVP015_099	3.89582816375341	1.6652528569827	4.18707657914631	1.11363162892921	4.816545219288	3.68723168806869	1.02971070017189	3.85379768241299	3.54888941022301	4.81518040681401	0.332899552802999	0.193225489341998	3.2582857915347	-6.6663262551353	-1.284073717295	7.698198396344	0.615047931245996	4.679848941917	1.639452260966	-6.74762502698621	2.8661044433398	4.0113367332406
SLVP015_100	0.332129717475908	-2.2563357174205	-0.414798311660505	-2.7044132802059	1.96192281544509	-2.33187172632191	2.838209546577	-1.3630461604051	1.373350918413	-1.19254097193701	-1.078416204798	-3.82921368389499	-0.206382137593806	-2.48533569492	4.18671561303	-1.988201617382	1.472631171636	-4.966429923044	0.927446382065199	-2.6346195772822	-1.6128149451824	-1.55966690737851
SLVP015_102	-3.425150608446	0.892139414667099	-1.77124923696641	0.199279142796996	-3.319531430377	0.950946397181696	-2.2859568341472	1.4221298064856	-4.67668348379601	-0.890710373321014	-3.21852701648801	2.370810143548	1.134480038874	2.7375550814152	-8.24208541156003	-0.220479782987013	-2.971581185061	1.735190540215	3.2251466204463	4.4347910131107	-5.9315701840992	0.660370255747303
SLVP015_103	0.497255438559293	1.1707735504707	0.3502740044121	1.08242876013799	2.95837454408401	0.759388419958299	0.623801589787405	-0.0548591806571892	0.37254773543701	0.924216187742999	-0.26392300574399	0.928962619922004	4.460897293447	0.957705052887299	-2.221164427682	1.10162737337802	-6.59693680319499	0.774743535927001	6.3807849678809	0.667579458457098	-1.1001385534674	1.653222565781
SLVP015_105	3.71235782989589	2.8387402236002	3.10290024826639	2.0524527967105	3.8673887777277	2.7920807218929	2.7005372169334	1.4960979626708	3.49107703624699	2.362897446487	0.967136344756994	3.706590484278	2.37264058105019	1.87813122671299	3.90549298094402	4.730216686511	3.292226044111	3.960265742814	1.4036462831093	1.2760288731317	2.2034803883427	3.7285811247871
SLVP015_106	-0.623071030061197	3.5204253506066	-0.383998163337097	2.6184260472199	-0.392870958231612	2.38954530573709	0.627052618757503	3.73135003115701	-0.160812237825994	1.01595246564	-3.213761920271	-0.472650148770995	-1.9918912203572	1.5182013566627	-0.400083363917986	6.81910695981801	0.822782668917	5.109097980092	-1.9219366095576	0.232525769927896	-2.0723599992056	3.223056758589
SLVP015_108	0.0101474320714914	-4.08018195176831	1.5804208644804	-2.7489465754668	0.858500283419502	-5.04771278124329	-2.0950681588787	-4.1673523005129	0.329967837738991	-5.25620423143701	2.154079712128	-4.770903930979	0.9430567041221	-4.7116420008883	-4.501663483139	-5.185437395664	1.249493672726	-6.541351328884	2.1272119402228	-4.5205558106347	-0.518078956480096	-2.0114107058542
SLVP015_119	0.846030347264197	2.3422907357315	-0.0673389179495985	2.6024967785257	1.8545220070406	3.6557602476034	0.83973724315959	0.534870997314698	-0.500885424381011	3.638393925592	0.912477249783009	1.045902594805	1.6348579135522	3.6475697162652	-0.337757572268004	0.437193294059	2.37714265194199	2.518523531802	3.0117545592487	3.17911889475	0.545117509159198	0.837593327362796
SLVP015_120	5.475944072259	-1.4854434066037	4.8894014849396	-1.5814111150055	5.84629322710489	-0.945993327127695	3.28139416334611	-3.04901604204039	3.443952543466	-0.456814931380009	6.875276747123	-0.300910215188011	5.3545278869184	-1.6861665242149	2.72091104370003	-1.02376044022699	3.721767274025	-2.10823259722501	4.6644046273531	-0.850224703941599	6.0751455563906	-0.91308290904
