## Supplemental Tables for "Simulated Microgravity Recapitulates Aspects of Biological Aging in Humans": ST3_ssgsea_hallmark_delta_aging_vs_delta_uG_correlation.csv

pathway	cor	p_value	adj_p_value	n_donors	method
HALLMARK_REACTIVE_OXYGEN_SPECIES_PATHWAY	0.554711246200608	4.2892062097071065e-5	0.0018821127030311038	48	spearman
HALLMARK_ANGIOGENESIS	0.5397307859313939	7.528450812124416e-5	0.0018821127030311038	48	spearman
HALLMARK_NOTCH_SIGNALING	0.5132435953104646	1.9119275644392228e-4	0.003186545940732038	48	spearman
HALLMARK_G2M_CHECKPOINT	0.49728614850195396	3.233966644443039e-4	0.004042458305553798	48	spearman
HALLMARK_COAGULATION	0.4832826747720365	5.023959988720411e-4	0.005023959988720411	48	spearman
HALLMARK_XENOBIOTIC_METABOLISM	0.46721667390360405	8.141760346455656e-4	0.006475069872744905	48	spearman
HALLMARK_APICAL_JUNCTION	0.45842379504993486	0.0010500832592474029	0.006475069872744905	48	spearman
HALLMARK_KRAS_SIGNALING_UP	0.45603560573165436	0.0011239171194122686	0.006475069872744905	48	spearman
HALLMARK_ADIPOGENESIS	0.45473295701259225	0.0011661155160224183	0.006475069872744905	48	spearman
HALLMARK_EPITHELIAL_MESENCHYMAL_TRANSITION	0.44778549717759447	0.0014159910144115337	0.006475069872744905	48	spearman
HALLMARK_KRAS_SIGNALING_DN	0.44756838905775076	0.001424515372003879	0.006475069872744905	48	spearman
HALLMARK_E2F_TARGETS	0.42857142857142855	0.002372923462794535	0.009887181094977231	48	spearman
HALLMARK_CHOLESTEROL_HOMEOSTASIS	0.40686061658706035	0.00410726322730879	0.01579716625887996	48	spearman
HALLMARK_PROTEIN_SECRETION	0.3964394268345636	0.005278629137354494	0.018192629839202744	48	spearman
HALLMARK_IL6_JAK_STAT3_SIGNALING	0.39502822405557964	0.005457788951760823	0.018192629839202744	48	spearman
HALLMARK_ESTROGEN_RESPONSE_LATE	0.3835214937038645	0.007127592420373819	0.022273726313668186	48	spearman
HALLMARK_MYOGENESIS	0.34607034303082934	0.01597811339426157	0.04699445115959286	48	spearman
HALLMARK_INFLAMMATORY_RESPONSE	0.32891880156317843	0.022449769351696142	0.06236047042137817	48	spearman
HALLMARK_P53_PATHWAY	0.3099218410768563	0.03205737667206859	0.08436151755807524	48	spearman
HALLMARK_TGF_BETA_SIGNALING	0.29939209726443766	0.038710064581956985	0.09677516145489246	48	spearman
HALLMARK_GLYCOLYSIS	0.29146765089014326	0.04443185457900071	0.10383873766645349	48	spearman
HALLMARK_DNA_REPAIR	0.28983933999131567	0.04568904457323953	0.10383873766645349	48	spearman
HALLMARK_HYPOXIA	0.2863656100738168	0.048467977209216466	0.10536516784612275	48	spearman
HALLMARK_MYC_TARGETS_V2	0.2797438124185845	0.05414501570449221	0.11064515063551703	48	spearman
HALLMARK_MTORC1_SIGNALING	0.2784411636995224	0.05532257531775851	0.11064515063551703	48	spearman
HALLMARK_PI3K_AKT_MTOR_SIGNALING	0.2558619192357794	0.0792106092001315	0.15232809461563748	48	spearman
HALLMARK_COMPLEMENT	0.23567086409031696	0.10684431058657502	0.19168537158364068	48	spearman
HALLMARK_INTERFERON_GAMMA_RESPONSE	0.23534520191055144	0.10734380808683877	0.19168537158364068	48	spearman
HALLMARK_ANDROGEN_RESPONSE	0.22340425531914895	0.12692156058218212	0.21883027686583123	48	spearman
HALLMARK_SPERMATOGENESIS	0.21428571428571427	0.14359583598748346	0.23932639331247244	48	spearman
HALLMARK_UNFOLDED_PROTEIN_RESPONSE	0.21048632218844987	0.15100348210024747	0.24103586846946162	48	spearman
HALLMARK_APOPTOSIS	0.20885801128962223	0.15426295582045543	0.24103586846946162	48	spearman
HALLMARK_PANCREAS_BETA_CELLS	0.20288753799392098	0.16665684873253653	0.25251037686747957	48	spearman
HALLMARK_ALLOGRAFT_REJECTION	0.19409465914025184	0.18620410604020682	0.2738295677061865	48	spearman
HALLMARK_PEROXISOME	0.17151541467650888	0.24376298105053043	0.3389805866444425	48	spearman
HALLMARK_BILE_ACID_METABOLISM	0.17140686061658705	0.24406602238399863	0.3389805866444425	48	spearman
HALLMARK_MITOTIC_SPINDLE	0.1641337386018237	0.2649543231226901	0.3580463825982299	48	spearman
HALLMARK_TNFA_SIGNALING_VIA_NFKB	0.14882761615284412	0.31270390048805824	0.4044110926611223	48	spearman
HALLMARK_UV_RESPONSE_UP	0.14752496743378202	0.3170058832830681	0.4044110926611223	48	spearman
HALLMARK_INTERFERON_ALPHA_RESPONSE	0.1455709943551889	0.32352887412889786	0.4044110926611223	48	spearman
HALLMARK_MYC_TARGETS_V1	0.1424229266174555	0.3342146471615708	0.4075788380019156	48	spearman
HALLMARK_ESTROGEN_RESPONSE_EARLY	0.09986973512809379	0.4994403572057329	0.5933468485294294	48	spearman
HALLMARK_WNT_BETA_CATENIN_SIGNALING	0.09737299174989145	0.5102782897353093	0.5933468485294294	48	spearman
HALLMARK_UV_RESPONSE_DN	0.08282674772036475	0.5756995049726459	0.6542039829234613	48	spearman
HALLMARK_APICAL_SURFACE	0.06904038211029093	0.6410191582492522	0.7122435091658358	48	spearman
HALLMARK_HEDGEHOG_SIGNALING	0.06187581415544941	0.6761015033520326	0.7348929384261224	48	spearman
HALLMARK_IL2_STAT5_SIGNALING	0.057642205818497605	0.6971623553048736	0.7416620801115676	48	spearman
HALLMARK_HEME_METABOLISM	0.044832826747720364	0.7622133972952914	0.7914922254660018	48	spearman
HALLMARK_FATTY_ACID_METABOLISM	-0.042227529309596175	0.7756623809566818	0.7914922254660018	48	spearman
HALLMARK_OXIDATIVE_PHOSPHORYLATION	0.0303951367781155	0.837509574613354	0.837509574613354	48	spearman
