## Supplemental Tables for "Simulated Microgravity Recapitulates Aspects of Biological Aging in Humans": ST6_ssgsea_delta_correlation_summary.csv

collection	n	mean_cor	median_cor	iqr_cor	prop_positive	prop_ge_0_3	wilcox_p_greater0	wilcox_p_fmt
C2:CP	4014	0.35043624993806965	0.35643725575336516	0.18690295267042983	0.9912805181863478	0.6594419531639263	2.2250738585072014e-308	2.2251e-308
C5:GO	10436	0.35588396823777196	0.3623534520191055	0.17924989144594017	0.9943464929091606	0.6740130318129551	2.2250738585072014e-308	2.2251e-308
Hallmark	50	0.27229049066435085	0.26715154146765085	0.25160117238384716	0.98	0.38	4.398596989318083e-10	4.3986e-10
All	14500	0.3540876361595868	0.36029092488059056	0.18117672600955276	0.993448275862069	0.6689655172413793	2.2250738585072014e-308	2.2251e-308
