## Supplemental Tables for "Simulated Microgravity Recapitulates Aspects of Biological Aging in Humans": ST8_module_labels_c5_go.csv

module	n_nodes	label	top_pathways	all_pathways	module_rank
42	114	Interferon Alpha Response / Interferon Gamma Response	GOBP_L_AMINO_ACID_TRANSPORT;GOBP_AMINO_ACID_TRANSMEMBRANE_TRANSPORT	GOBP_L_AMINO_ACID_TRANSPORT;GOBP_AMINO_ACID_TRANSMEMBRANE_TRANSPORT;GOBP_AMINO_ACID_TRANSPORT;GOBP_L_ALPHA_AMINO_ACID_TRANSMEMBRANE_TRANSPORT;GOBP_REGULATION_OF_AMINO_ACID_TRANSPORT;GOMF_L_AMINO_ACID_TRANSMEMBRANE_TRANSPORTER_ACTIVITY;GOBP_REGULATION_OF_ICOSANOID_SECRETION;GOMF_ACIDIC_AMINO_ACID_TRANSMEMBRANE_TRANSPORTER_ACTIVITY;GOBP_ORGANIC_ACID_TRANSMEMBRANE_TRANSPORT;GOBP_L_GLUTAMATE_TRANSMEM…	1
33	90	Adipogenesis / Allograft Rejection	GOBP_NUCLEOSIDE_DIPHOSPHATE_CATABOLIC_PROCESS;GOBP_NUCLEOTIDE_METABOLIC_PROCESS	GOBP_NUCLEOSIDE_DIPHOSPHATE_CATABOLIC_PROCESS;GOBP_NUCLEOTIDE_METABOLIC_PROCESS;GOBP_NUCLEOSIDE_PHOSPHATE_CATABOLIC_PROCESS;GOBP_PURINE_NUCLEOTIDE_CATABOLIC_PROCESS;GOBP_NUCLEOSIDE_TRIPHOSPHATE_METABOLIC_PROCESS;GOBP_PYRIDINE_CONTAINING_COMPOUND_CATABOLIC_PROCESS;GOBP_PURINE_CONTAINING_COMPOUND_CATABOLIC_PROCESS;GOBP_NUCLEOSIDE_DIPHOSPHATE_METABOLIC_PROCESS;GOBP_RIBOSE_PHOSPHATE_METABOLIC_PROCESS…	2
1	85	G2m Checkpoint / Mitotic Spindle	GOBP_REGULATION_OF_PROTEOLYSIS_INVOLVED_IN_PROTEIN_CATABOLIC_PROCESS;GOBP_REGULATION_OF_PROTEASOMAL_PROTEIN_CATABOLIC_PROCESS	GOBP_REGULATION_OF_PROTEOLYSIS_INVOLVED_IN_PROTEIN_CATABOLIC_PROCESS;GOBP_REGULATION_OF_PROTEASOMAL_PROTEIN_CATABOLIC_PROCESS;GOBP_POSITIVE_REGULATION_OF_PROTEOLYSIS_INVOLVED_IN_PROTEIN_CATABOLIC_PROCESS;GOBP_REGULATION_OF_PROTEASOMAL_UBIQUITIN_DEPENDENT_PROTEIN_CATABOLIC_PROCESS;GOBP_REGULATION_OF_UBIQUITIN_DEPENDENT_PROTEIN_CATABOLIC_PROCESS;GOBP_POSITIVE_REGULATION_OF_PROTEASOMAL_PROTEIN_CATAB…	3
7	85	Allograft Rejection / Inflammatory Response	GOBP_RENAL_VESICLE_DEVELOPMENT;GOBP_METANEPHRIC_NEPHRON_MORPHOGENESIS	GOBP_RENAL_VESICLE_DEVELOPMENT;GOBP_METANEPHRIC_NEPHRON_MORPHOGENESIS;GOBP_METANEPHRIC_RENAL_VESICLE_MORPHOGENESIS;GOBP_MESENCHYMAL_TO_EPITHELIAL_TRANSITION_INVOLVED_IN_METANEPHROS_MORPHOGENESIS;GOBP_GLOMERULAR_MESANGIUM_DEVELOPMENT;GOBP_REGULATION_OF_MESENCHYMAL_TO_EPITHELIAL_TRANSITION_INVOLVED_IN_METANEPHROS_MORPHOGENESIS;GOBP_CELL_DIFFERENTIATION_INVOLVED_IN_METANEPHROS_DEVELOPMENT;GOBP_METAN…	4
12	82	Reactive Oxygen Species Pathway / Heme Metabolism	GOBP_SYNAPTIC_VESICLE_CYTOSKELETAL_TRANSPORT;GOBP_AXONAL_TRANSPORT	GOBP_SYNAPTIC_VESICLE_CYTOSKELETAL_TRANSPORT;GOBP_AXONAL_TRANSPORT;GOCC_NEURON_PROJECTION_CYTOPLASM;GOBP_ORGANELLE_TRANSPORT_ALONG_MICROTUBULE;GOBP_AXO_DENDRITIC_TRANSPORT;GOBP_ANTEROGRADE_AXONAL_TRANSPORT;GOBP_VESICLE_TRANSPORT_ALONG_MICROTUBULE;GOBP_VESICLE_CYTOSKELETAL_TRAFFICKING;GOBP_CILIUM_MOVEMENT;GOCC_MICROTUBULE_CYTOSKELETON;GOBP_MICROTUBULE_BASED_MOVEMENT;GOBP_CYTOSKELETON_DEPENDENT_INT…	5
2	81	Myc Targets V1 / Allograft Rejection	GOBP_REGULATION_OF_CELL_CYCLE_PHASE_TRANSITION;GOBP_REGULATION_OF_MITOTIC_CELL_CYCLE_PHASE_TRANSITION	GOBP_REGULATION_OF_CELL_CYCLE_PHASE_TRANSITION;GOBP_REGULATION_OF_MITOTIC_CELL_CYCLE_PHASE_TRANSITION;GOBP_SISTER_CHROMATID_SEGREGATION;GOBP_MITOTIC_CELL_CYCLE_PROCESS;GOBP_MITOTIC_CELL_CYCLE_CHECKPOINT_SIGNALING;GOBP_CELL_CYCLE_PHASE_TRANSITION;GOBP_REGULATION_OF_MITOTIC_CELL_CYCLE;GOBP_MITOTIC_SISTER_CHROMATID_SEGREGATION;GOBP_MITOTIC_CELL_CYCLE_PHASE_TRANSITION;GOBP_NEGATIVE_REGULATION_OF_MITO…	6
4	77	Oxidative Phosphorylation / Fatty Acid Metabolism	GOBP_UNSATURATED_FATTY_ACID_METABOLIC_PROCESS;GOBP_ICOSANOID_METABOLIC_PROCESS	GOBP_UNSATURATED_FATTY_ACID_METABOLIC_PROCESS;GOBP_ICOSANOID_METABOLIC_PROCESS;GOBP_AMINOGLYCOSIDE_ANTIBIOTIC_METABOLIC_PROCESS;GOBP_POLYKETIDE_METABOLIC_PROCESS;GOBP_OLEFINIC_COMPOUND_METABOLIC_PROCESS;GOMF_ANDROSTAN_3_ALPHA_17_BETA_DIOL_DEHYDROGENASE_NADPLUS_ACTIVITY;GOBP_ICOSANOID_BIOSYNTHETIC_PROCESS;GOBP_PROSTANOID_BIOSYNTHETIC_PROCESS;GOBP_TERPENOID_METABOLIC_PROCESS;GOMF_KETOSTEROID_MONOOX…	7
36	77	Dna Repair / P53 Pathway	GOBP_REGULATION_OF_INSULIN_SECRETION;GOBP_REGULATION_OF_PROTEIN_SECRETION	GOBP_REGULATION_OF_INSULIN_SECRETION;GOBP_REGULATION_OF_PROTEIN_SECRETION;GOBP_INSULIN_SECRETION;GOBP_REGULATION_OF_PEPTIDE_TRANSPORT;GOBP_REGULATION_OF_PROTEIN_TRANSPORT;GOBP_PEPTIDE_TRANSPORT;GOBP_HORMONE_TRANSPORT;GOBP_REGULATION_OF_ESTABLISHMENT_OF_PROTEIN_LOCALIZATION;GOBP_PROTEIN_LOCALIZATION_TO_EXTRACELLULAR_REGION;GOBP_POSITIVE_REGULATION_OF_PROTEIN_TRANSPORT;GOBP_AMIDE_TRANSPORT;GOBP_SIG…	8
19	73	Protein Secretion / Mitotic Spindle	GOBP_CARDIAC_MUSCLE_CELL_CONTRACTION;GOBP_CARDIAC_MUSCLE_CELL_ACTION_POTENTIAL	GOBP_CARDIAC_MUSCLE_CELL_CONTRACTION;GOBP_CARDIAC_MUSCLE_CELL_ACTION_POTENTIAL;GOBP_CARDIAC_MUSCLE_CONTRACTION;GOBP_CARDIAC_MUSCLE_CELL_ACTION_POTENTIAL_INVOLVED_IN_CONTRACTION;GOBP_REGULATION_OF_HEART_CONTRACTION;GOBP_ACTIN_MEDIATED_CELL_CONTRACTION;GOBP_HEART_PROCESS;GOBP_STRIATED_MUSCLE_CONTRACTION;GOBP_CARDIAC_CONDUCTION;GOBP_REGULATION_OF_CARDIAC_MUSCLE_CONTRACTION;GOBP_REGULATION_OF_STRIATE…	9
46	72	E2f Targets / G2m Checkpoint	GOMF_MONOATOMIC_CATION_CHANNEL_ACTIVITY;GOBP_MONOATOMIC_ION_TRANSMEMBRANE_TRANSPORT	GOMF_MONOATOMIC_CATION_CHANNEL_ACTIVITY;GOBP_MONOATOMIC_ION_TRANSMEMBRANE_TRANSPORT;GOBP_METAL_ION_TRANSPORT;GOBP_MONOATOMIC_CATION_TRANSPORT;GOMF_METAL_ION_TRANSMEMBRANE_TRANSPORTER_ACTIVITY;GOBP_MONOATOMIC_CATION_TRANSMEMBRANE_TRANSPORT;GOMF_MONOATOMIC_CATION_TRANSMEMBRANE_TRANSPORTER_ACTIVITY;GOMF_MONOATOMIC_ION_TRANSMEMBRANE_TRANSPORTER_ACTIVITY;GOMF_PASSIVE_TRANSMEMBRANE_TRANSPORTER_ACTIVITY…	10
6	70	Epithelial Mesenchymal Transition / Wnt Beta Catenin Signaling	GOBP_BLOOD_VESSEL_MORPHOGENESIS;GOBP_REGULATION_OF_ENDOTHELIAL_CELL_MIGRATION	GOBP_BLOOD_VESSEL_MORPHOGENESIS;GOBP_REGULATION_OF_ENDOTHELIAL_CELL_MIGRATION;GOBP_ENDOTHELIAL_CELL_MIGRATION;GOBP_TUBE_MORPHOGENESIS;GOBP_BLOOD_VESSEL_ENDOTHELIAL_CELL_MIGRATION;GOBP_REGULATION_OF_VASCULATURE_DEVELOPMENT;GOBP_TUBE_DEVELOPMENT;GOBP_VASCULATURE_DEVELOPMENT;GOBP_REGULATION_OF_CELL_MIGRATION_INVOLVED_IN_SPROUTING_ANGIOGENESIS;GOBP_CELL_MIGRATION_INVOLVED_IN_SPROUTING_ANGIOGENESIS;GO…	11
3	67	Coagulation / Epithelial Mesenchymal Transition	GOBP_REGULATION_OF_GLYCOGEN_BIOSYNTHETIC_PROCESS;GOBP_REGULATION_OF_POLYSACCHARIDE_METABOLIC_PROCESS	GOBP_REGULATION_OF_GLYCOGEN_BIOSYNTHETIC_PROCESS;GOBP_REGULATION_OF_POLYSACCHARIDE_METABOLIC_PROCESS;GOBP_REGULATION_OF_POLYSACCHARIDE_BIOSYNTHETIC_PROCESS;GOBP_GLUCAN_BIOSYNTHETIC_PROCESS;GOBP_POLYSACCHARIDE_BIOSYNTHETIC_PROCESS;GOBP_REGULATION_OF_CARBOHYDRATE_BIOSYNTHETIC_PROCESS;GOBP_REGULATION_OF_CHOLESTEROL_BIOSYNTHETIC_PROCESS;GOBP_REGULATION_OF_STEROID_BIOSYNTHETIC_PROCESS;GOBP_POLYSACCHAR…	12
56	63	Adipogenesis / Allograft Rejection	GOBP_REGULATION_OF_DEFENSE_RESPONSE;GOBP_REGULATION_OF_RESPONSE_TO_EXTERNAL_STIMULUS	GOBP_REGULATION_OF_DEFENSE_RESPONSE;GOBP_REGULATION_OF_RESPONSE_TO_EXTERNAL_STIMULUS;GOBP_REGULATION_OF_RESPONSE_TO_BIOTIC_STIMULUS;GOBP_REGULATION_OF_INNATE_IMMUNE_RESPONSE;GOBP_POSITIVE_REGULATION_OF_DEFENSE_RESPONSE;GOBP_POSITIVE_REGULATION_OF_RESPONSE_TO_EXTERNAL_STIMULUS;GOBP_POSITIVE_REGULATION_OF_RESPONSE_TO_BIOTIC_STIMULUS;GOBP_REGULATION_OF_T_CELL_ACTIVATION;GOBP_POSITIVE_REGULATION_OF_I…	13
28	62	Heme Metabolism / Inflammatory Response	GOMF_ENDOPEPTIDASE_REGULATOR_ACTIVITY;GOMF_PEPTIDASE_INHIBITOR_ACTIVITY	GOMF_ENDOPEPTIDASE_REGULATOR_ACTIVITY;GOMF_PEPTIDASE_INHIBITOR_ACTIVITY;GOMF_PEPTIDASE_REGULATOR_ACTIVITY;GOMF_RNA_EXONUCLEASE_ACTIVITY;GOMF_NUCLEIC_ACID_CONFORMATION_ISOMERASE_ACTIVITY;GOMF_MACROMOLECULAR_CONFORMATION_ISOMERASE_ACTIVITY;GOMF_NUCLEOSIDE_TRIPHOSPHATASE_REGULATOR_ACTIVITY;GOMF_EXONUCLEASE_ACTIVITY;GOMF_RNA_EXONUCLEASE_ACTIVITY_PRODUCING_5_PHOSPHOMONOESTERS;GOMF_ENDOPEPTIDASE_ACTIVI…	14
50	61	Adipogenesis / Allograft Rejection	GOBP_SOMATIC_DIVERSIFICATION_OF_IMMUNOGLOBULINS;GOBP_IMMUNOGLOBULIN_PRODUCTION_INVOLVED_IN_IMMUNOGLOBULIN_MEDIATED_IMMUNE_RESPONSE	GOBP_SOMATIC_DIVERSIFICATION_OF_IMMUNOGLOBULINS;GOBP_IMMUNOGLOBULIN_PRODUCTION_INVOLVED_IN_IMMUNOGLOBULIN_MEDIATED_IMMUNE_RESPONSE;GOBP_REGULATION_OF_B_CELL_MEDIATED_IMMUNITY;GOBP_REGULATION_OF_ISOTYPE_SWITCHING;GOBP_REGULATION_OF_DOUBLE_STRAND_BREAK_REPAIR;GOBP_REGULATION_OF_DNA_REPAIR;GOBP_POSITIVE_REGULATION_OF_DNA_RECOMBINATION;GOBP_DOUBLE_STRAND_BREAK_REPAIR;GOBP_REGULATION_OF_DNA_RECOMBINAT…	15
37	54	Adipogenesis / Allograft Rejection	GOBP_REGULATION_OF_ACTIN_FILAMENT_ORGANIZATION;GOBP_REGULATION_OF_PROTEIN_POLYMERIZATION	GOBP_REGULATION_OF_ACTIN_FILAMENT_ORGANIZATION;GOBP_REGULATION_OF_PROTEIN_POLYMERIZATION;GOBP_REGULATION_OF_ACTIN_FILAMENT_LENGTH;GOBP_REGULATION_OF_ACTIN_FILAMENT_POLYMERIZATION;GOBP_ACTIN_FILAMENT_POLYMERIZATION;GOBP_ACTIN_POLYMERIZATION_OR_DEPOLYMERIZATION;GOBP_PROTEIN_POLYMERIZATION;GOBP_REGULATION_OF_ACTIN_FILAMENT_BASED_PROCESS;GOBP_ACTIN_FILAMENT_ORGANIZATION;GOBP_REGULATION_OF_ACTIN_FILAM…	16
55	54	Adipogenesis / Allograft Rejection	GOBP_REGULATION_OF_GLIAL_CELL_DIFFERENTIATION;GOBP_REGULATION_OF_GLIOGENESIS	GOBP_REGULATION_OF_GLIAL_CELL_DIFFERENTIATION;GOBP_REGULATION_OF_GLIOGENESIS;GOBP_REGULATION_OF_MICROGLIAL_CELL_ACTIVATION;GOBP_GLIAL_CELL_ACTIVATION;GOBP_REGULATION_OF_OLIGODENDROCYTE_DIFFERENTIATION;GOBP_LEUKOCYTE_ACTIVATION_INVOLVED_IN_INFLAMMATORY_RESPONSE;GOBP_NEGATIVE_REGULATION_OF_GLIOGENESIS;GOBP_NEGATIVE_REGULATION_OF_GLIAL_CELL_DIFFERENTIATION;GOBP_POSITIVE_REGULATION_OF_GLIOGENESIS;GOB…	17
16	53	Inflammatory Response / Allograft Rejection	GOBP_CARDIAC_MUSCLE_CELL_DIFFERENTIATION;GOBP_CARDIAC_MUSCLE_TISSUE_DEVELOPMENT	GOBP_CARDIAC_MUSCLE_CELL_DIFFERENTIATION;GOBP_CARDIAC_MUSCLE_TISSUE_DEVELOPMENT;GOBP_STRIATED_MUSCLE_CELL_DIFFERENTIATION;GOBP_CARDIOCYTE_DIFFERENTIATION;GOBP_CARDIAC_CELL_DEVELOPMENT;GOBP_MUSCLE_ADAPTATION;GOBP_MUSCLE_HYPERTROPHY;GOBP_MUSCLE_CELL_DEVELOPMENT;GOBP_REGULATION_OF_STRIATED_MUSCLE_CELL_DIFFERENTIATION;GOBP_NEGATIVE_REGULATION_OF_CARDIAC_MUSCLE_TISSUE_GROWTH;GOBP_MUSCLE_CELL_DIFFERENT…	18
20	51	Myc Targets V1 / Adipogenesis	GOCC_CLATHRIN_VESICLE_COAT;GOCC_COATED_VESICLE_MEMBRANE	GOCC_CLATHRIN_VESICLE_COAT;GOCC_COATED_VESICLE_MEMBRANE;GOCC_CLATHRIN_ADAPTOR_COMPLEX;GOCC_CLATHRIN_COAT;GOCC_CLATHRIN_COATED_VESICLE_MEMBRANE;GOCC_AP_TYPE_MEMBRANE_COAT_ADAPTOR_COMPLEX;GOCC_CLATHRIN_COATED_ENDOCYTIC_VESICLE;GOCC_COATED_VESICLE;GOCC_CLATHRIN_COATED_VESICLE;GOCC_ENDOCYTIC_VESICLE_MEMBRANE;GOCC_CLATHRIN_COATED_ENDOCYTIC_VESICLE_MEMBRANE;GOCC_POSTSYNAPSE;GOCC_TRANS_GOLGI_NETWORK_TRA…	19
10	50	Dna Repair / Xenobiotic Metabolism	GOCC_MHC_PROTEIN_COMPLEX;GOBP_ANTIGEN_PROCESSING_AND_PRESENTATION_OF_EXOGENOUS_PEPTIDE_ANTIGEN_VIA_MHC_CLASS_II	GOCC_MHC_PROTEIN_COMPLEX;GOBP_ANTIGEN_PROCESSING_AND_PRESENTATION_OF_EXOGENOUS_PEPTIDE_ANTIGEN_VIA_MHC_CLASS_II;GOCC_MHC_CLASS_II_PROTEIN_COMPLEX;GOBP_ANTIGEN_PROCESSING_AND_PRESENTATION_OF_PEPTIDE_OR_POLYSACCHARIDE_ANTIGEN_VIA_MHC_CLASS_II;GOBP_ANTIGEN_PROCESSING_AND_PRESENTATION_OF_EXOGENOUS_PEPTIDE_ANTIGEN;GOBP_PEPTIDE_ANTIGEN_ASSEMBLY_WITH_MHC_CLASS_II_PROTEIN_COMPLEX;GOBP_ANTIGEN_PROCESSING_…	20
30	50	Tgf Beta Signaling / Epithelial Mesenchymal Transition	GOBP_BRANCHIOMOTOR_NEURON_AXON_GUIDANCE;GOBP_FACIAL_NERVE_STRUCTURAL_ORGANIZATION	GOBP_BRANCHIOMOTOR_NEURON_AXON_GUIDANCE;GOBP_FACIAL_NERVE_STRUCTURAL_ORGANIZATION;GOBP_TRIPARTITE_REGIONAL_SUBDIVISION;GOBP_SEGMENTATION;GOBP_FUNGIFORM_PAPILLA_MORPHOGENESIS;GOBP_ANTERIOR_POSTERIOR_AXIS_SPECIFICATION;GOBP_EMBRYONIC_AXIS_SPECIFICATION;GOBP_FUNGIFORM_PAPILLA_DEVELOPMENT;GOBP_CRANIAL_NERVE_STRUCTURAL_ORGANIZATION;GOBP_NEURAL_CREST_CELL_MIGRATION_INVOLVED_IN_AUTONOMIC_NERVOUS_SYSTEM_…	21
9	48	Tgf Beta Signaling / Myogenesis	GOBP_MEMBRANE_LIPID_BIOSYNTHETIC_PROCESS;GOBP_SPHINGOLIPID_BIOSYNTHETIC_PROCESS	GOBP_MEMBRANE_LIPID_BIOSYNTHETIC_PROCESS;GOBP_SPHINGOLIPID_BIOSYNTHETIC_PROCESS;GOBP_SPHINGOLIPID_METABOLIC_PROCESS;GOBP_GLYCOSPHINGOLIPID_METABOLIC_PROCESS;GOBP_MEMBRANE_LIPID_METABOLIC_PROCESS;GOBP_CERAMIDE_METABOLIC_PROCESS;GOMF_FUCOSYLTRANSFERASE_ACTIVITY;GOBP_LIPOSACCHARIDE_METABOLIC_PROCESS;GOBP_FUCOSYLATION;GOBP_GLYCOSPHINGOLIPID_BIOSYNTHETIC_PROCESS;GOBP_CERAMIDE_BIOSYNTHETIC_PROCESS;GOBP…	22
21	47	Protein Secretion / Pancreas Beta Cells	GOBP_T_HELPER_17_CELL_DIFFERENTIATION;GOBP_REGULATION_OF_T_HELPER_17_CELL_LINEAGE_COMMITMENT	GOBP_T_HELPER_17_CELL_DIFFERENTIATION;GOBP_REGULATION_OF_T_HELPER_17_CELL_LINEAGE_COMMITMENT;GOBP_T_HELPER_CELL_LINEAGE_COMMITMENT;GOBP_CD4_POSITIVE_OR_CD8_POSITIVE_ALPHA_BETA_T_CELL_LINEAGE_COMMITMENT;GOBP_REGULATION_OF_T_HELPER_17_CELL_DIFFERENTIATION;GOBP_CD4_POSITIVE_ALPHA_BETA_T_CELL_DIFFERENTIATION;GOBP_POSITIVE_T_CELL_SELECTION;GOBP_T_CELL_LINEAGE_COMMITMENT;GOBP_T_HELPER_17_TYPE_IMMUNE_RE…	23
44	45	Adipogenesis / Allograft Rejection	GOMF_GLUTAMATE_GATED_RECEPTOR_ACTIVITY;GOMF_GLUTAMATE_RECEPTOR_ACTIVITY	GOMF_GLUTAMATE_GATED_RECEPTOR_ACTIVITY;GOMF_GLUTAMATE_RECEPTOR_ACTIVITY;GOBP_IONOTROPIC_GLUTAMATE_RECEPTOR_SIGNALING_PATHWAY;GOMF_NEUROTRANSMITTER_RECEPTOR_ACTIVITY_INVOLVED_IN_REGULATION_OF_POSTSYNAPTIC_MEMBRANE_POTENTIAL;GOMF_EXTRACELLULAR_LIGAND_GATED_MONOATOMIC_ION_CHANNEL_ACTIVITY;GOCC_NEUROTRANSMITTER_RECEPTOR_COMPLEX;GOMF_GLUTAMATE_GATED_CALCIUM_ION_CHANNEL_ACTIVITY;GOCC_IONOTROPIC_GLUTAMA…	24
41	44	Bile Acid Metabolism / Coagulation	GOBP_PURINE_NUCLEOBASE_TRANSMEMBRANE_TRANSPORT;GOBP_URIDINE_TRANSMEMBRANE_TRANSPORT	GOBP_PURINE_NUCLEOBASE_TRANSMEMBRANE_TRANSPORT;GOBP_URIDINE_TRANSMEMBRANE_TRANSPORT;GOMF_PYRIMIDINE_NUCLEOBASE_TRANSMEMBRANE_TRANSPORTER_ACTIVITY;GOBP_NUCLEOSIDE_TRANSMEMBRANE_TRANSPORT;GOMF_NUCLEOBASE_TRANSMEMBRANE_TRANSPORTER_ACTIVITY;GOMF_PYRIMIDINE_NUCLEOSIDE_TRANSMEMBRANE_TRANSPORTER_ACTIVITY;GOMF_NUCLEOSIDE_TRANSMEMBRANE_TRANSPORTER_ACTIVITY;GOBP_NUCLEOBASE_TRANSPORT;GOBP_NUCLEOSIDE_TRANSPO…	25
45	44	Adipogenesis / Allograft Rejection	GOMF_HAPTOGLOBIN_BINDING;GOCC_HAPTOGLOBIN_HEMOGLOBIN_COMPLEX	GOMF_HAPTOGLOBIN_BINDING;GOCC_HAPTOGLOBIN_HEMOGLOBIN_COMPLEX;GOMF_OXYGEN_CARRIER_ACTIVITY;GOCC_HEMOGLOBIN_COMPLEX;GOBP_OXYGEN_TRANSPORT;GOBP_CARBON_DIOXIDE_TRANSPORT;GOBP_GAS_TRANSPORT;GOMF_ANTIOXIDANT_ACTIVITY;GOBP_CELLULAR_OXIDANT_DETOXIFICATION;GOBP_HYDROGEN_PEROXIDE_CATABOLIC_PROCESS;GOBP_ONE_CARBON_COMPOUND_TRANSPORT;GOMF_OXIDOREDUCTASE_ACTIVITY_ACTING_ON_PEROXIDE_AS_ACCEPTOR;GOMF_HEMOGLOBIN…	26
17	43	Pi3k Akt Mtor Signaling / Glycolysis	GOBP_NEGATIVE_REGULATION_OF_INTRINSIC_APOPTOTIC_SIGNALING_PATHWAY_BY_P53_CLASS_MEDIATOR;GOBP_REGULATION_OF_EXTRINSIC_APOPTOTIC_SIGNALING_PATHWAY	GOBP_NEGATIVE_REGULATION_OF_INTRINSIC_APOPTOTIC_SIGNALING_PATHWAY_BY_P53_CLASS_MEDIATOR;GOBP_REGULATION_OF_EXTRINSIC_APOPTOTIC_SIGNALING_PATHWAY;GOBP_REGULATION_OF_APOPTOTIC_SIGNALING_PATHWAY;GOBP_REGULATION_OF_INTRINSIC_APOPTOTIC_SIGNALING_PATHWAY_BY_P53_CLASS_MEDIATOR;GOBP_REGULATION_OF_INTRINSIC_APOPTOTIC_SIGNALING_PATHWAY_IN_RESPONSE_TO_DNA_DAMAGE_BY_P53_CLASS_MEDIATOR;GOBP_NEGATIVE_REGULATIO…	27
11	36	Hedgehog Signaling / Epithelial Mesenchymal Transition	GOBP_GLYCOSAMINOGLYCAN_CATABOLIC_PROCESS;GOBP_PROTEOGLYCAN_BIOSYNTHETIC_PROCESS	GOBP_GLYCOSAMINOGLYCAN_CATABOLIC_PROCESS;GOBP_PROTEOGLYCAN_BIOSYNTHETIC_PROCESS;GOBP_AMINOGLYCAN_METABOLIC_PROCESS;GOBP_GLYCOSAMINOGLYCAN_METABOLIC_PROCESS;GOBP_HYALURONAN_CATABOLIC_PROCESS;GOBP_PROTEOGLYCAN_METABOLIC_PROCESS;GOBP_HYALURONAN_METABOLIC_PROCESS;GOBP_AMINOGLYCAN_CATABOLIC_PROCESS;GOBP_HEPARAN_SULFATE_PROTEOGLYCAN_BIOSYNTHETIC_PROCESS;GOBP_ETHANOL_METABOLIC_PROCESS;GOBP_PRIMARY_ALCOH…	28
52	36	Adipogenesis / Allograft Rejection	GOBP_MULTIVESICULAR_BODY_ORGANIZATION;GOBP_NON_LYTIC_VIRAL_RELEASE	GOBP_MULTIVESICULAR_BODY_ORGANIZATION;GOBP_NON_LYTIC_VIRAL_RELEASE;GOBP_VIRAL_BUDDING;GOCC_ESCRT_COMPLEX;GOBP_LATE_ENDOSOME_TO_VACUOLE_TRANSPORT;GOBP_UBIQUITIN_DEPENDENT_PROTEIN_CATABOLIC_PROCESS_VIA_THE_MULTIVESICULAR_BODY_SORTING_PATHWAY;GOBP_MULTIVESICULAR_BODY_LYSOSOME_FUSION;GOCC_AMPHISOME;GOBP_VACUOLE_FUSION;GOBP_REGULATION_OF_MITOTIC_SPINDLE_ASSEMBLY;GOBP_LYSOSOMAL_MEMBRANE_ORGANIZATION;GO…	29
53	36	Adipogenesis / Allograft Rejection	GOBP_SYNAPTIC_VESICLE_EXOCYTOSIS;GOBP_NEUROTRANSMITTER_SECRETION	GOBP_SYNAPTIC_VESICLE_EXOCYTOSIS;GOBP_NEUROTRANSMITTER_SECRETION;GOBP_REGULATION_OF_NEUROTRANSMITTER_SECRETION;GOBP_NEUROTRANSMITTER_TRANSPORT;GOBP_EXOCYTIC_PROCESS;GOBP_REGULATION_OF_NEUROTRANSMITTER_TRANSPORT;GOBP_VESICLE_FUSION_TO_PLASMA_MEMBRANE;GOBP_SYNAPTIC_VESICLE_MEMBRANE_ORGANIZATION;GOBP_VESICLE_MEDIATED_TRANSPORT_IN_SYNAPSE;GOBP_REGULATION_OF_SYNAPTIC_VESICLE_MEMBRANE_ORGANIZATION;GOBP…	30
24	35	Adipogenesis / Allograft Rejection	GOBP_TRIGLYCERIDE_RICH_LIPOPROTEIN_PARTICLE_REMODELING;GOCC_CHYLOMICRON	GOBP_TRIGLYCERIDE_RICH_LIPOPROTEIN_PARTICLE_REMODELING;GOCC_CHYLOMICRON;GOCC_HIGH_DENSITY_LIPOPROTEIN_PARTICLE;GOBP_REGULATION_OF_LIPOPROTEIN_PARTICLE_CLEARANCE;GOCC_TRIGLYCERIDE_RICH_PLASMA_LIPOPROTEIN_PARTICLE;GOBP_PROTEIN_CONTAINING_COMPLEX_REMODELING;GOBP_REGULATION_OF_PLASMA_LIPOPROTEIN_PARTICLE_LEVELS;GOBP_PLASMA_LIPOPROTEIN_PARTICLE_CLEARANCE;GOBP_PROTEIN_LIPID_COMPLEX_ORGANIZATION;GOBP_RE…	31
35	35	Inflammatory Response / Protein Secretion	GOBP_POSITIVE_REGULATION_OF_SODIUM_ION_TRANSMEMBRANE_TRANSPORT;GOBP_SODIUM_ION_EXPORT_ACROSS_PLASMA_MEMBRANE	GOBP_POSITIVE_REGULATION_OF_SODIUM_ION_TRANSMEMBRANE_TRANSPORT;GOBP_SODIUM_ION_EXPORT_ACROSS_PLASMA_MEMBRANE;GOBP_REGULATION_OF_SODIUM_ION_TRANSMEMBRANE_TRANSPORT;GOBP_INTRACELLULAR_POTASSIUM_ION_HOMEOSTASIS;GOMF_P_TYPE_POTASSIUM_TRANSMEMBRANE_TRANSPORTER_ACTIVITY;GOCC_SODIUM_POTASSIUM_EXCHANGING_ATPASE_COMPLEX;GOBP_POSITIVE_REGULATION_OF_SODIUM_ION_TRANSPORT;GOBP_REGULATION_OF_SODIUM_ION_TRANSPO…	32
57	34	G2m Checkpoint / E2f Targets	GOBP_PROTEIN_LOCALIZATION_TO_POSTSYNAPSE;GOBP_NEUROTRANSMITTER_RECEPTOR_LOCALIZATION_TO_POSTSYNAPTIC_SPECIALIZATION_MEMBRANE	GOBP_PROTEIN_LOCALIZATION_TO_POSTSYNAPSE;GOBP_NEUROTRANSMITTER_RECEPTOR_LOCALIZATION_TO_POSTSYNAPTIC_SPECIALIZATION_MEMBRANE;GOBP_VESICLE_COATING;GOBP_RECEPTOR_LOCALIZATION_TO_SYNAPSE;GOBP_VESICLE_TARGETING_TO_FROM_OR_WITHIN_GOLGI;GOBP_VESICLE_TARGETING_ROUGH_ER_TO_CIS_GOLGI;GOBP_COPII_COATED_VESICLE_BUDDING;GOBP_PROTEIN_LOCALIZATION_TO_SYNAPSE;GOBP_VESICLE_TARGETING;GOBP_REGULATION_OF_RECEPTOR_L…	33
14	33	Xenobiotic Metabolism / Fatty Acid Metabolism	GOBP_TETRAHYDROFOLATE_METABOLIC_PROCESS;GOBP_FOLIC_ACID_CONTAINING_COMPOUND_METABOLIC_PROCESS	GOBP_TETRAHYDROFOLATE_METABOLIC_PROCESS;GOBP_FOLIC_ACID_CONTAINING_COMPOUND_METABOLIC_PROCESS;GOBP_PTERIDINE_CONTAINING_COMPOUND_METABOLIC_PROCESS;GOBP_PTERIDINE_CONTAINING_COMPOUND_BIOSYNTHETIC_PROCESS;GOBP_DIOL_BIOSYNTHETIC_PROCESS;GOBP_FOLIC_ACID_METABOLIC_PROCESS;GOBP_DIOL_METABOLIC_PROCESS;GOMF_OXIDOREDUCTASE_ACTIVITY_ACTING_ON_THE_CH_NH_GROUP_OF_DONORS_NAD_OR_NADP_AS_ACCEPTOR;GOBP_SPHINGOID…	34
25	32	Adipogenesis / Allograft Rejection	GOBP_STEROID_HORMONE_SECRETION;GOBP_CORTICOSTEROID_HORMONE_SECRETION	GOBP_STEROID_HORMONE_SECRETION;GOBP_CORTICOSTEROID_HORMONE_SECRETION;GOBP_REGULATION_OF_STEROID_HORMONE_SECRETION;GOBP_LIPID_EXPORT_FROM_CELL;GOBP_REGULATION_OF_ENDOCRINE_PROCESS;GOBP_REGULATION_OF_SYSTEMIC_ARTERIAL_BLOOD_PRESSURE_BY_RENIN_ANGIOTENSIN;GOBP_ENDOCRINE_HORMONE_SECRETION;GOBP_REGULATION_OF_SYSTEMIC_ARTERIAL_BLOOD_PRESSURE_MEDIATED_BY_A_CHEMICAL_SIGNAL;GOBP_POSITIVE_REGULATION_OF_STER…	35
18	30	Peroxisome / Bile Acid Metabolism	GOBP_PRIMARY_ALCOHOL_BIOSYNTHETIC_PROCESS;GOBP_MINERALOCORTICOID_BIOSYNTHETIC_PROCESS	GOBP_PRIMARY_ALCOHOL_BIOSYNTHETIC_PROCESS;GOBP_MINERALOCORTICOID_BIOSYNTHETIC_PROCESS;GOBP_REGULATION_OF_STEROID_HORMONE_BIOSYNTHETIC_PROCESS;GOBP_REGULATION_OF_ALDOSTERONE_METABOLIC_PROCESS;GOBP_CORTISOL_BIOSYNTHETIC_PROCESS;GOBP_C21_STEROID_HORMONE_BIOSYNTHETIC_PROCESS;GOBP_MINERALOCORTICOID_METABOLIC_PROCESS;GOBP_REGULATION_OF_HORMONE_BIOSYNTHETIC_PROCESS;GOBP_CORTISOL_METABOLIC_PROCESS;GOBP_O…	36
26	30	Adipogenesis / Allograft Rejection	GOBP_VENTRICULAR_CARDIAC_MUSCLE_TISSUE_MORPHOGENESIS;GOBP_CARDIAC_MUSCLE_TISSUE_MORPHOGENESIS	GOBP_VENTRICULAR_CARDIAC_MUSCLE_TISSUE_MORPHOGENESIS;GOBP_CARDIAC_MUSCLE_TISSUE_MORPHOGENESIS;GOBP_ENDOCARDIAL_CUSHION_MORPHOGENESIS;GOBP_ENDOCARDIAL_CUSHION_FORMATION;GOBP_CARDIAC_CHAMBER_DEVELOPMENT;GOBP_EPITHELIAL_TO_MESENCHYMAL_TRANSITION_INVOLVED_IN_ENDOCARDIAL_CUSHION_FORMATION;GOBP_VENTRICULAR_CARDIAC_MUSCLE_TISSUE_DEVELOPMENT;GOBP_CARDIAC_VENTRICLE_MORPHOGENESIS;GOBP_HEART_TRABECULA_MORPH…	37
38	30	Adipogenesis / Allograft Rejection	GOBP_REGULATION_OF_STEROL_TRANSPORT;GOBP_REGULATION_OF_CHOLESTEROL_EFFLUX	GOBP_REGULATION_OF_STEROL_TRANSPORT;GOBP_REGULATION_OF_CHOLESTEROL_EFFLUX;GOBP_REGULATION_OF_LIPID_TRANSPORT;GOBP_CHOLESTEROL_EFFLUX;GOBP_REGULATION_OF_LIPID_LOCALIZATION;GOBP_NEGATIVE_REGULATION_OF_LIPID_LOCALIZATION;GOBP_STEROL_TRANSPORT;GOBP_NEGATIVE_REGULATION_OF_LIPID_TRANSPORT;GOBP_NEGATIVE_REGULATION_OF_STEROL_TRANSPORT;GOBP_POSITIVE_REGULATION_OF_LIPID_TRANSPORT;GOBP_POSITIVE_REGULATION_O…	38
40	29	Allograft Rejection / Inflammatory Response	GOBP_REGULATION_OF_TRIGLYCERIDE_METABOLIC_PROCESS;GOBP_GLYCEROLIPID_CATABOLIC_PROCESS	GOBP_REGULATION_OF_TRIGLYCERIDE_METABOLIC_PROCESS;GOBP_GLYCEROLIPID_CATABOLIC_PROCESS;GOBP_REGULATION_OF_TRIGLYCERIDE_BIOSYNTHETIC_PROCESS;GOBP_TRIGLYCERIDE_BIOSYNTHETIC_PROCESS;GOBP_NEUTRAL_LIPID_BIOSYNTHETIC_PROCESS;GOBP_POSITIVE_REGULATION_OF_TRIGLYCERIDE_METABOLIC_PROCESS;GOBP_TRIGLYCERIDE_METABOLIC_PROCESS;GOBP_NEUTRAL_LIPID_CATABOLIC_PROCESS;GOBP_NEUTRAL_LIPID_METABOLIC_PROCESS;GOBP_REGULAT…	39
61	29	Hedgehog Signaling / Myc Targets V1	GOBP_NEGATIVE_REGULATION_OF_POTASSIUM_ION_TRANSMEMBRANE_TRANSPORTER_ACTIVITY;GOBP_NEGATIVE_REGULATION_OF_ION_TRANSMEMBRANE_TRANSPORTER_ACTIVITY	GOBP_NEGATIVE_REGULATION_OF_POTASSIUM_ION_TRANSMEMBRANE_TRANSPORTER_ACTIVITY;GOBP_NEGATIVE_REGULATION_OF_ION_TRANSMEMBRANE_TRANSPORTER_ACTIVITY;GOBP_NEGATIVE_REGULATION_OF_CATION_CHANNEL_ACTIVITY;GOBP_REGULATION_OF_DELAYED_RECTIFIER_POTASSIUM_CHANNEL_ACTIVITY;GOBP_REGULATION_OF_POTASSIUM_ION_TRANSMEMBRANE_TRANSPORTER_ACTIVITY;GOBP_REGULATION_OF_POTASSIUM_ION_TRANSMEMBRANE_TRANSPORT;GOBP_REGULATIO…	40
34	28	Coagulation / Complement	GOBP_NEGATIVE_REGULATION_OF_TELOMERE_MAINTENANCE;GOBP_NEGATIVE_REGULATION_OF_TELOMERE_MAINTENANCE_VIA_TELOMERE_LENGTHENING	GOBP_NEGATIVE_REGULATION_OF_TELOMERE_MAINTENANCE;GOBP_NEGATIVE_REGULATION_OF_TELOMERE_MAINTENANCE_VIA_TELOMERE_LENGTHENING;GOCC_CHROMOSOME_TELOMERIC_REPEAT_REGION;GOMF_TELOMERASE_ACTIVITY;GOBP_NEGATIVE_REGULATION_OF_TELOMERE_MAINTENANCE_VIA_TELOMERASE;GOBP_TRANSLESION_SYNTHESIS;GOMF_RNA_DIRECTED_DNA_POLYMERASE_ACTIVITY;GOBP_TELOMERE_CAPPING;GOBP_NEGATIVE_REGULATION_OF_DNA_BIOSYNTHETIC_PROCESS;GOB…	41
43	28	Allograft Rejection / Tnfa Signaling via Nfkb	GOBP_SULFUR_AMINO_ACID_BIOSYNTHETIC_PROCESS;GOBP_METHIONINE_METABOLIC_PROCESS	GOBP_SULFUR_AMINO_ACID_BIOSYNTHETIC_PROCESS;GOBP_METHIONINE_METABOLIC_PROCESS;GOBP_ASPARTATE_FAMILY_AMINO_ACID_BIOSYNTHETIC_PROCESS;GOBP_METHIONINE_BIOSYNTHETIC_PROCESS;GOBP_AMINO_ACID_SALVAGE;GOBP_UREA_CYCLE;GOBP_SULFUR_AMINO_ACID_METABOLIC_PROCESS;GOBP_CYSTEINE_METABOLIC_PROCESS;GOBP_GLUTAMINE_FAMILY_AMINO_ACID_BIOSYNTHETIC_PROCESS;GOBP_ASPARTATE_FAMILY_AMINO_ACID_METABOLIC_PROCESS;GOBP_NITROGE…	42
60	28	Adipogenesis / Allograft Rejection	GOBP_REGULATION_OF_SYNAPSE_ASSEMBLY;GOBP_SYNAPSE_ORGANIZATION	GOBP_REGULATION_OF_SYNAPSE_ASSEMBLY;GOBP_SYNAPSE_ORGANIZATION;GOBP_REGULATION_OF_SYNAPSE_STRUCTURE_OR_ACTIVITY;GOBP_SYNAPSE_ASSEMBLY;GOBP_POSTSYNAPSE_ASSEMBLY;GOBP_DENDRITIC_SPINE_DEVELOPMENT;GOBP_DENDRITIC_SPINE_MORPHOGENESIS;GOBP_REGULATION_OF_DENDRITIC_SPINE_MORPHOGENESIS;GOBP_REGULATION_OF_CELL_JUNCTION_ASSEMBLY;GOBP_REGULATION_OF_POSTSYNAPSE_ORGANIZATION;GOBP_POSTSYNAPSE_ORGANIZATION;GOBP_PO…	43
58	27	Heme Metabolism / Fatty Acid Metabolism	GOCC_PROTON_TRANSPORTING_V_TYPE_ATPASE_COMPLEX;GOMF_ATPASE_COUPLED_ION_TRANSMEMBRANE_TRANSPORTER_ACTIVITY	GOCC_PROTON_TRANSPORTING_V_TYPE_ATPASE_COMPLEX;GOMF_ATPASE_COUPLED_ION_TRANSMEMBRANE_TRANSPORTER_ACTIVITY;GOBP_VACUOLAR_ACIDIFICATION;GOBP_SYNAPTIC_VESICLE_LUMEN_ACIDIFICATION;GOCC_PROTON_TRANSPORTING_TWO_SECTOR_ATPASE_COMPLEX;GOMF_ATPASE_COUPLED_MONOATOMIC_CATION_TRANSMEMBRANE_TRANSPORTER_ACTIVITY;GOCC_ATPASE_DEPENDENT_TRANSMEMBRANE_TRANSPORT_COMPLEX;GOBP_SYNAPTIC_VESICLE_MATURATION;GOCC_PROTON_…	44
8	26	Adipogenesis / Allograft Rejection	GOBP_INDOLE_CONTAINING_COMPOUND_CATABOLIC_PROCESS;GOBP_ERYTHROSE_4_PHOSPHATE_PHOSPHOENOLPYRUVATE_FAMILY_AMINO_ACID_CATABOLIC_PROCESS	GOBP_INDOLE_CONTAINING_COMPOUND_CATABOLIC_PROCESS;GOBP_ERYTHROSE_4_PHOSPHATE_PHOSPHOENOLPYRUVATE_FAMILY_AMINO_ACID_CATABOLIC_PROCESS;GOBP_DE_NOVO_NAD_BIOSYNTHETIC_PROCESS_FROM_L_TRYPTOPHAN;GOBP_NAD_BIOSYNTHETIC_PROCESS;GOBP_QUINOLINATE_METABOLIC_PROCESS;GOBP_QUINOLINATE_BIOSYNTHETIC_PROCESS;GOBP_KYNURENINE_METABOLIC_PROCESS;GOBP_ERYTHROSE_4_PHOSPHATE_PHOSPHOENOLPYRUVATE_FAMILY_AMINO_ACID_METABOLI…	45
13	26	G2m Checkpoint / E2f Targets	GOMF_GAMMA_AMINOBUTYRIC_ACID_SODIUM_CHLORIDE_SYMPORTER_ACTIVITY;GOMF_SECONDARY_ACTIVE_MONOCARBOXYLATE_TRANSMEMBRANE_TRANSPORTER_ACTIVITY	GOMF_GAMMA_AMINOBUTYRIC_ACID_SODIUM_CHLORIDE_SYMPORTER_ACTIVITY;GOMF_SECONDARY_ACTIVE_MONOCARBOXYLATE_TRANSMEMBRANE_TRANSPORTER_ACTIVITY;GOMF_GAMMA_AMINOBUTYRIC_ACID_TRANSMEMBRANE_TRANSPORTER_ACTIVITY;GOMF_MONOCARBOXYLATE_SODIUM_SYMPORTER_ACTIVITY;GOMF_ORGANIC_ACID_SODIUM_SYMPORTER_ACTIVITY;GOMF_AMINO_ACID_SODIUM_SYMPORTER_ACTIVITY;GOBP_PROLINE_TRANSPORT;GOMF_AMINO_ACID_MONOATOMIC_CATION_SYMPORTE…	46
29	26	Mitotic Spindle / Apical Junction	GOMF_N_ACETYLTRANSFERASE_ACTIVITY;GOMF_PROTEIN_N_ACETYLTRANSFERASE_ACTIVITY	GOMF_N_ACETYLTRANSFERASE_ACTIVITY;GOMF_PROTEIN_N_ACETYLTRANSFERASE_ACTIVITY;GOMF_HISTONE_H4_ACETYLTRANSFERASE_ACTIVITY;GOMF_HISTONE_H4K12_ACETYLTRANSFERASE_ACTIVITY;GOMF_HISTONE_H4K5_ACETYLTRANSFERASE_ACTIVITY;GOMF_HISTONE_ACETYLTRANSFERASE_ACTIVITY;GOMF_HISTONE_H3_ACETYLTRANSFERASE_ACTIVITY;GOMF_HISTONE_H3K14_ACETYLTRANSFERASE_ACTIVITY;GOMF_N_ACYLTRANSFERASE_ACTIVITY;GOMF_ACETYLTRANSFERASE_ACTIV…	47
32	26	Myogenesis / Inflammatory Response	GOCC_NUCLEOLAR_EXOSOME_RNASE_COMPLEX;GOCC_CYTOPLASMIC_EXOSOME_RNASE_COMPLEX	GOCC_NUCLEOLAR_EXOSOME_RNASE_COMPLEX;GOCC_CYTOPLASMIC_EXOSOME_RNASE_COMPLEX;GOBP_U4_SNRNA_3_END_PROCESSING;GOCC_NUCLEAR_EXOSOME_RNASE_COMPLEX;GOBP_EXONUCLEOLYTIC_TRIMMING_TO_GENERATE_MATURE_3_END_OF_5_8S_RRNA_FROM_TRICISTRONIC_RRNA_TRANSCRIPT_SSU_RRNA_5_8S_RRNA_LSU_RRNA;GOBP_TRNA_SURVEILLANCE;GOCC_EXOSOME_RNASE_COMPLEX;GOBP_NUCLEAR_MRNA_SURVEILLANCE;GOBP_SNRNA_3_END_PROCESSING;GOCC_EXORIBONUCLEAS…	48
31	24	Apoptosis / Apical Junction	GOBP_REGULATION_OF_MYELOID_LEUKOCYTE_DIFFERENTIATION;GOBP_REGULATION_OF_OSTEOCLAST_DIFFERENTIATION	GOBP_REGULATION_OF_MYELOID_LEUKOCYTE_DIFFERENTIATION;GOBP_REGULATION_OF_OSTEOCLAST_DIFFERENTIATION;GOBP_ERYTHROCYTE_HOMEOSTASIS;GOBP_OSTEOCLAST_DIFFERENTIATION;GOBP_MYELOID_LEUKOCYTE_DIFFERENTIATION;GOBP_NEGATIVE_REGULATION_OF_HEMOPOIESIS;GOBP_MYELOID_CELL_HOMEOSTASIS;GOBP_NEGATIVE_REGULATION_OF_OSTEOCLAST_DIFFERENTIATION;GOBP_NEGATIVE_REGULATION_OF_MYELOID_LEUKOCYTE_DIFFERENTIATION;GOBP_MYELOID_…	49
22	23	Apoptosis / P53 Pathway	GOBP_CARDIAC_PACEMAKER_CELL_DIFFERENTIATION;GOBP_CARDIAC_PACEMAKER_CELL_DEVELOPMENT	GOBP_CARDIAC_PACEMAKER_CELL_DIFFERENTIATION;GOBP_CARDIAC_PACEMAKER_CELL_DEVELOPMENT;GOBP_ATRIAL_SEPTUM_MORPHOGENESIS;GOBP_SINOATRIAL_NODE_CELL_DIFFERENTIATION;GOBP_SINOATRIAL_NODE_DEVELOPMENT;GOBP_ATRIOVENTRICULAR_VALVE_DEVELOPMENT;GOBP_CARDIAC_ATRIUM_MORPHOGENESIS;GOBP_ATRIAL_SEPTUM_DEVELOPMENT;GOBP_SINOATRIAL_NODE_CELL_DEVELOPMENT;GOBP_ATRIAL_CARDIAC_MUSCLE_TISSUE_DEVELOPMENT;GOBP_CARDIAC_ATRIU…	50
51	23	Adipogenesis / Allograft Rejection	GOBP_LONG_CHAIN_FATTY_ACYL_COA_BIOSYNTHETIC_PROCESS;GOBP_FATTY_ACYL_COA_BIOSYNTHETIC_PROCESS	GOBP_LONG_CHAIN_FATTY_ACYL_COA_BIOSYNTHETIC_PROCESS;GOBP_FATTY_ACYL_COA_BIOSYNTHETIC_PROCESS;GOBP_LONG_CHAIN_FATTY_ACYL_COA_METABOLIC_PROCESS;GOBP_THIOESTER_BIOSYNTHETIC_PROCESS;GOBP_FATTY_ACYL_COA_METABOLIC_PROCESS;GOBP_FATTY_ACID_ELONGATION;GOBP_VERY_LONG_CHAIN_FATTY_ACID_BIOSYNTHETIC_PROCESS;GOBP_FATTY_ACID_ELONGATION_SATURATED_FATTY_ACID;GOBP_FATTY_ACID_DERIVATIVE_BIOSYNTHETIC_PROCESS;GOBP_PY…	51
15	22	Bile Acid Metabolism / Adipogenesis	GOMF_OXIDOREDUCTASE_ACTIVITY_ACTING_ON_NAD_P_H_OXYGEN_AS_ACCEPTOR;GOMF_SUPEROXIDE_GENERATING_NAD_P_H_OXIDASE_ACTIVITY	GOMF_OXIDOREDUCTASE_ACTIVITY_ACTING_ON_NAD_P_H_OXYGEN_AS_ACCEPTOR;GOMF_SUPEROXIDE_GENERATING_NAD_P_H_OXIDASE_ACTIVITY;GOMF_SUPEROXIDE_GENERATING_NADPH_OXIDASE_ACTIVITY;GOBP_SUPEROXIDE_ANION_GENERATION;GOCC_NADPH_OXIDASE_COMPLEX;GOBP_SUPEROXIDE_METABOLIC_PROCESS;GOMF_SUPEROXIDE_GENERATING_NADPH_OXIDASE_ACTIVATOR_ACTIVITY;GOBP_REGULATION_OF_SUPEROXIDE_METABOLIC_PROCESS;GOBP_REGULATION_OF_SUPEROXIDE…	52
23	22	Myogenesis / Oxidative Phosphorylation	GOBP_REGULATION_OF_PROTEIN_MODIFICATION_PROCESS;GOBP_REGULATION_OF_PHOSPHORYLATION	GOBP_REGULATION_OF_PROTEIN_MODIFICATION_PROCESS;GOBP_REGULATION_OF_PHOSPHORYLATION;GOBP_REGULATION_OF_TRANSFERASE_ACTIVITY;GOBP_REGULATION_OF_PHOSPHORUS_METABOLIC_PROCESS;GOBP_NEGATIVE_REGULATION_OF_TRANSFERASE_ACTIVITY;GOBP_POSITIVE_REGULATION_OF_PROTEIN_MODIFICATION_PROCESS;GOBP_NEGATIVE_REGULATION_OF_PHOSPHORYLATION;GOBP_NEGATIVE_REGULATION_OF_CATALYTIC_ACTIVITY;GOBP_NEGATIVE_REGULATION_OF_KIN…	53
27	18	Unfolded Protein Response / Myc Targets V1	GOBP_MENAQUINONE_CATABOLIC_PROCESS;GOBP_VITAMIN_K_CATABOLIC_PROCESS	GOBP_MENAQUINONE_CATABOLIC_PROCESS;GOBP_VITAMIN_K_CATABOLIC_PROCESS;GOBP_PHYLLOQUINONE_METABOLIC_PROCESS;GOMF_ALKANE_1_MONOOXYGENASE_ACTIVITY;GOMF_ARACHIDONATE_OMEGA_HYDROXYLASE_ACTIVITY;GOBP_LEUKOTRIENE_CATABOLIC_PROCESS;GOBP_LEUKOTRIENE_B4_METABOLIC_PROCESS;GOMF_FATTY_ACID_OMEGA_HYDROXYLASE_ACTIVITY;GOBP_OMEGA_HYDROXYLASE_P450_PATHWAY;GOBP_FATTY_ACYL_COA_CATABOLIC_PROCESS;GOBP_LONG_CHAIN_FATTY_…	54
47	18	Bile Acid Metabolism / Peroxisome	GOMF_CHLORIDE_TRANSMEMBRANE_TRANSPORTER_ACTIVITY;GOBP_CHLORIDE_TRANSPORT	GOMF_CHLORIDE_TRANSMEMBRANE_TRANSPORTER_ACTIVITY;GOBP_CHLORIDE_TRANSPORT;GOBP_INORGANIC_ANION_TRANSMEMBRANE_TRANSPORT;GOMF_MONOATOMIC_ANION_TRANSMEMBRANE_TRANSPORTER_ACTIVITY;GOMF_CHLORIDE_CHANNEL_ACTIVITY;GOMF_MONOATOMIC_ANION_CHANNEL_ACTIVITY;GOMF_INORGANIC_ANION_TRANSMEMBRANE_TRANSPORTER_ACTIVITY;GOBP_INORGANIC_ANION_TRANSPORT;GOBP_MONOATOMIC_ANION_TRANSPORT;GOMF_LIGAND_GATED_MONOATOMIC_ANION_…	55
59	18	Apical Junction / Inflammatory Response	GOCC_CMG_COMPLEX;GOCC_DNA_REPLICATION_PREINITIATION_COMPLEX	GOCC_CMG_COMPLEX;GOCC_DNA_REPLICATION_PREINITIATION_COMPLEX;GOBP_REGULATION_OF_DNA_TEMPLATED_DNA_REPLICATION_INITIATION;GOBP_DOUBLE_STRAND_BREAK_REPAIR_VIA_BREAK_INDUCED_REPLICATION;GOBP_REGULATION_OF_DNA_TEMPLATED_DNA_REPLICATION;GOBP_DNA_TEMPLATED_DNA_REPLICATION;GOCC_MCM_COMPLEX;GOBP_DNA_REPLICATION;GOBP_REGULATION_OF_DNA_REPLICATION;GOBP_CELL_CYCLE_DNA_REPLICATION;GOBP_MITOTIC_DNA_REPLICATION…	56
39	17	Adipogenesis / Allograft Rejection	GOBP_REGULATION_OF_D_GLUCOSE_TRANSMEMBRANE_TRANSPORT;GOBP_CARBOHYDRATE_TRANSPORT	GOBP_REGULATION_OF_D_GLUCOSE_TRANSMEMBRANE_TRANSPORT;GOBP_CARBOHYDRATE_TRANSPORT;GOBP_MONOSACCHARIDE_TRANSMEMBRANE_TRANSPORT;GOBP_REGULATION_OF_D_GLUCOSE_IMPORT;GOBP_D_GLUCOSE_IMPORT;GOBP_DEHYDROASCORBIC_ACID_TRANSPORT;GOMF_FRUCTOSE_TRANSMEMBRANE_TRANSPORTER_ACTIVITY;GOBP_FRUCTOSE_TRANSMEMBRANE_TRANSPORT;GOMF_CARBOHYDRATE_TRANSMEMBRANE_TRANSPORTER_ACTIVITY;GOMF_CARBOHYDRATE_MONOATOMIC_CATION_SYMP…	57
62	15	Adipogenesis / Allograft Rejection	GOBP_REGULATION_OF_ENDOCYTOSIS;GOBP_REGULATION_OF_RECEPTOR_MEDIATED_ENDOCYTOSIS	GOBP_REGULATION_OF_ENDOCYTOSIS;GOBP_REGULATION_OF_RECEPTOR_MEDIATED_ENDOCYTOSIS;GOBP_POSITIVE_REGULATION_OF_ENDOCYTOSIS;GOBP_REGULATION_OF_RECEPTOR_INTERNALIZATION;GOBP_REGULATION_OF_PHAGOCYTOSIS;GOBP_RECEPTOR_MEDIATED_ENDOCYTOSIS;GOBP_REGULATION_OF_VESICLE_MEDIATED_TRANSPORT;GOBP_POSITIVE_REGULATION_OF_RECEPTOR_MEDIATED_ENDOCYTOSIS;GOBP_POSITIVE_REGULATION_OF_PHAGOCYTOSIS;GOBP_RECEPTOR_INTERNALI…	58
5	13	Fatty Acid Metabolism / Glycolysis	GOBP_REGULATION_OF_ATTACHMENT_OF_MITOTIC_SPINDLE_MICROTUBULES_TO_KINETOCHORE;GOBP_POSITIVE_REGULATION_OF_CHROMOSOME_SEGREGATION	GOBP_REGULATION_OF_ATTACHMENT_OF_MITOTIC_SPINDLE_MICROTUBULES_TO_KINETOCHORE;GOBP_POSITIVE_REGULATION_OF_CHROMOSOME_SEGREGATION;GOBP_POSITIVE_REGULATION_OF_ATTACHMENT_OF_MITOTIC_SPINDLE_MICROTUBULES_TO_KINETOCHORE;GOBP_POSITIVE_REGULATION_OF_CHROMOSOME_CONDENSATION;GOCC_CONDENSIN_COMPLEX;GOBP_POSITIVE_REGULATION_OF_ATTACHMENT_OF_SPINDLE_MICROTUBULES_TO_KINETOCHORE;GOBP_REGULATION_OF_METAPHASE_PLA…	59
49	13	Mitotic Spindle / Apical Junction	GOMF_METALLOEXOPEPTIDASE_ACTIVITY;GOMF_EXOPEPTIDASE_ACTIVITY	GOMF_METALLOEXOPEPTIDASE_ACTIVITY;GOMF_EXOPEPTIDASE_ACTIVITY;GOBP_NONRIBOSOMAL_PEPTIDE_BIOSYNTHETIC_PROCESS;GOMF_CARBOXYPEPTIDASE_ACTIVITY;GOMF_METALLOCARBOXYPEPTIDASE_ACTIVITY;GOBP_PEPTIDE_BIOSYNTHETIC_PROCESS;GOMF_AMINOPEPTIDASE_ACTIVITY;GOMF_METALLOAMINOPEPTIDASE_ACTIVITY;GOMF_METALLOPEPTIDASE_ACTIVITY;GOBP_PEPTIDE_METABOLIC_PROCESS;GOMF_METALLOENDOPEPTIDASE_ACTIVITY;GOBP_MODIFIED_AMINO_ACID_B…	60
48	9	Allograft Rejection / Tnfa Signaling via Nfkb	GOMF_POTASSIUM_PROTON_ANTIPORTER_ACTIVITY;GOMF_METAL_CATION_MONOATOMIC_CATION_ANTIPORTER_ACTIVITY	GOMF_POTASSIUM_PROTON_ANTIPORTER_ACTIVITY;GOMF_METAL_CATION_MONOATOMIC_CATION_ANTIPORTER_ACTIVITY;GOMF_SOLUTE_POTASSIUM_ANTIPORTER_ACTIVITY;GOMF_SODIUM_PROTON_ANTIPORTER_ACTIVITY;GOMF_METAL_CATION_PROTON_ANTIPORTER_ACTIVITY;GOMF_CALCIUM_MONOATOMIC_CATION_ANTIPORTER_ACTIVITY;GOMF_CALCIUM_SODIUM_ANTIPORTER_ACTIVITY;GOMF_CALCIUM_POTASSIUM_SODIUM_ANTIPORTER_ACTIVITY;GOBP_SODIUM_ION_IMPORT_ACROSS_PLAS…	61
54	5	Oxidative Phosphorylation / Protein Secretion	GOBP_GLYCOLYTIC_PROCESS_THROUGH_GLUCOSE_6_PHOSPHATE;GOBP_GLYCOLYTIC_PROCESS_THROUGH_FRUCTOSE_6_PHOSPHATE	GOBP_GLYCOLYTIC_PROCESS_THROUGH_GLUCOSE_6_PHOSPHATE;GOBP_GLYCOLYTIC_PROCESS_THROUGH_FRUCTOSE_6_PHOSPHATE;GOBP_GLUCOSE_CATABOLIC_PROCESS;GOBP_MONOSACCHARIDE_CATABOLIC_PROCESS;GOBP_NADH_METABOLIC_PROCESS	62
