## Supplemental Tables for "Simulated Microgravity Recapitulates Aspects of Biological Aging in Humans": ST9_module_labels_c2_cp.csv

module	n_nodes	label	top_pathways	all_pathways	module_rank
4	56	Bile Acid Metabolism / Xenobiotic Metabolism	REACTOME_ACTIVATED_PKN1_STIMULATES_TRANSCRIPTION_OF_AR_ANDROGEN_RECEPTOR_REGULATED_GENES_KLK2_AND_KLK3;REACTOME_SIRT1_NEGATIVELY_REGULATES_RRNA_EXPRESSION	REACTOME_ACTIVATED_PKN1_STIMULATES_TRANSCRIPTION_OF_AR_ANDROGEN_RECEPTOR_REGULATED_GENES_KLK2_AND_KLK3;REACTOME_SIRT1_NEGATIVELY_REGULATES_RRNA_EXPRESSION;REACTOME_ASSEMBLY_OF_THE_ORC_COMPLEX_AT_THE_ORIGIN_OF_REPLICATION;REACTOME_REGULATION_OF_ENDOGENOUS_RETROELEMENTS_BY_THE_HUMAN_SILENCING_HUB_HUSH_COMPLEX;REACTOME_CHROMATIN_MODIFICATIONS_DURING_THE_MATERNAL_TO_ZYGOTIC_TRANSITION_MZT;REACTOME_ER…	1
1	43	Tgf Beta Signaling / Uv Response Dn	KEGG_MEDICUS_VARIANT_EGF_OVEREXPRESSION_TO_RAS_ERK_SIGNALING_PATHWAY;KEGG_MEDICUS_VARIANT_MUTATION_ACTIVATED_EGFR_TO_RAS_ERK_SIGNALING_PATHWAY	KEGG_MEDICUS_VARIANT_EGF_OVEREXPRESSION_TO_RAS_ERK_SIGNALING_PATHWAY;KEGG_MEDICUS_VARIANT_MUTATION_ACTIVATED_EGFR_TO_RAS_ERK_SIGNALING_PATHWAY;KEGG_MEDICUS_VARIANT_MET_OVEREXPRESSION_TO_RAS_ERK_SIGNALING_PATHWAY;KEGG_MEDICUS_VARIANT_MUTATION_ACTIVATED_KIT_TO_RAS_ERK_SIGNALING_PATHWAY;KEGG_MEDICUS_VARIANT_AMPLIFIED_PDGFR_TO_RAS_ERK_SIGNALING_PATHWAY;KEGG_MEDICUS_VARIANT_BCR_ABL_FUSION_KINASE_TO_RA…	2
2	38	Pi3k Akt Mtor Signaling / Apical Junction	REACTOME_SIGNALING_BY_ERBB2_IN_CANCER;REACTOME_GRB2_EVENTS_IN_ERBB2_SIGNALING	REACTOME_SIGNALING_BY_ERBB2_IN_CANCER;REACTOME_GRB2_EVENTS_IN_ERBB2_SIGNALING;REACTOME_ERBB2_ACTIVATES_PTK6_SIGNALING;REACTOME_SHC1_EVENTS_IN_ERBB2_SIGNALING;PID_ERBB_NETWORK_PATHWAY;REACTOME_PI3K_EVENTS_IN_ERBB2_SIGNALING;REACTOME_ERBB2_REGULATES_CELL_MOTILITY;REACTOME_PI3K_EVENTS_IN_ERBB4_SIGNALING;REACTOME_SHC1_EVENTS_IN_ERBB4_SIGNALING;REACTOME_SHC1_EVENTS_IN_EGFR_SIGNALING;REACTOME_ACTIVATED…	3
7	35	Epithelial Mesenchymal Transition / Apical Junction	REACTOME_LAGGING_STRAND_SYNTHESIS;REACTOME_PCNA_DEPENDENT_LONG_PATCH_BASE_EXCISION_REPAIR	REACTOME_LAGGING_STRAND_SYNTHESIS;REACTOME_PCNA_DEPENDENT_LONG_PATCH_BASE_EXCISION_REPAIR;WP_DNA_MISMATCH_REPAIR;KEGG_MEDICUS_REFERENCE_MISMATCH_REPAIR;REACTOME_RESOLUTION_OF_AP_SITES_VIA_THE_MULTIPLE_NUCLEOTIDE_PATCH_REPLACEMENT_PATHWAY;KEGG_DNA_REPLICATION;KEGG_MEDICUS_REFERENCE_LONG_PATCH_BER;REACTOME_TELOMERE_C_STRAND_LAGGING_STRAND_SYNTHESIS;REACTOME_RESOLUTION_OF_ABASIC_SITES_AP_SITES;REACT…	4
3	32	Pi3k Akt Mtor Signaling / Uv Response Dn	KEGG_MEDICUS_VARIANT_AMPLIFIED_EGFR_TO_PI3K_SIGNALING_PATHWAY;KEGG_MEDICUS_REFERENCE_TGFA_EGFR_PI3K_SIGNALING_PATHWAY	KEGG_MEDICUS_VARIANT_AMPLIFIED_EGFR_TO_PI3K_SIGNALING_PATHWAY;KEGG_MEDICUS_REFERENCE_TGFA_EGFR_PI3K_SIGNALING_PATHWAY;KEGG_MEDICUS_VARIANT_AMPLIFIED_PDGFR_TO_PI3K_SIGNALING_PATHWAY;KEGG_MEDICUS_VARIANT_MUTATION_ACTIVATED_RET_TO_PI3K_SIGNALING_PATHWAY;KEGG_MEDICUS_VARIANT_EGFR_OVEREXPRESSION_TO_PI3K_SIGNALING_PATHWAY;KEGG_MEDICUS_VARIANT_AMPLIFIED_MET_TO_PI3K_SIGNALING_PATHWAY;KEGG_MEDICUS_VARIANT…	5
5	30	Coagulation / Complement	REACTOME_FRS_MEDIATED_FGFR2_SIGNALING;REACTOME_FGFR2C_LIGAND_BINDING_AND_ACTIVATION	REACTOME_FRS_MEDIATED_FGFR2_SIGNALING;REACTOME_FGFR2C_LIGAND_BINDING_AND_ACTIVATION;REACTOME_FGFR2_LIGAND_BINDING_AND_ACTIVATION;REACTOME_SHC_MEDIATED_CASCADE_FGFR1;REACTOME_SHC_MEDIATED_CASCADE_FGFR3;REACTOME_FGFR3_LIGAND_BINDING_AND_ACTIVATION;REACTOME_SHC_MEDIATED_CASCADE_FGFR4;REACTOME_FRS_MEDIATED_FGFR3_SIGNALING;REACTOME_FRS_MEDIATED_FGFR4_SIGNALING;REACTOME_PHOSPHOLIPASE_C_MEDIATED_CASCADE…	6
6	27	Mitotic Spindle / Protein Secretion	REACTOME_DNA_DOUBLE_STRAND_BREAK_REPAIR;REACTOME_PROCESSING_OF_DNA_DOUBLE_STRAND_BREAK_ENDS	REACTOME_DNA_DOUBLE_STRAND_BREAK_REPAIR;REACTOME_PROCESSING_OF_DNA_DOUBLE_STRAND_BREAK_ENDS;REACTOME_HOMOLOGY_DIRECTED_REPAIR;REACTOME_G2_M_CHECKPOINTS;REACTOME_G2_M_DNA_DAMAGE_CHECKPOINT;REACTOME_DNA_REPLICATION_PRE_INITIATION;REACTOME_DNA_REPLICATION;REACTOME_HDR_THROUGH_HOMOLOGOUS_RECOMBINATION_HRR;REACTOME_HOMOLOGOUS_DNA_PAIRING_AND_STRAND_EXCHANGE;REACTOME_NONHOMOLOGOUS_END_JOINING_NHEJ;REAC…	7
8	16	Mitotic Spindle / Apical Junction	REACTOME_FORMATION_OF_THE_EARLY_ELONGATION_COMPLEX;REACTOME_HIV_TRANSCRIPTION_ELONGATION	REACTOME_FORMATION_OF_THE_EARLY_ELONGATION_COMPLEX;REACTOME_HIV_TRANSCRIPTION_ELONGATION;REACTOME_MRNA_CAPPING;REACTOME_TRANSCRIPTION_OF_THE_HIV_GENOME;REACTOME_FORMATION_OF_RNA_POL_II_ELONGATION_COMPLEX;REACTOME_RNA_POLYMERASE_II_PRE_TRANSCRIPTION_EVENTS;REACTOME_ABORTIVE_ELONGATION_OF_HIV_1_TRANSCRIPT_IN_THE_ABSENCE_OF_TAT;REACTOME_HIV_ELONGATION_ARREST_AND_RECOVERY;REACTOME_HIV_TRANSCRIPTION_I…	8
9	12	Adipogenesis / Allograft Rejection	WP_NUCLEOTIDE_EXCISION_REPAIR;KEGG_NUCLEOTIDE_EXCISION_REPAIR	WP_NUCLEOTIDE_EXCISION_REPAIR;KEGG_NUCLEOTIDE_EXCISION_REPAIR;REACTOME_DUAL_INCISION_IN_GG_NER;REACTOME_TRANSCRIPTION_COUPLED_NUCLEOTIDE_EXCISION_REPAIR_TC_NER;REACTOME_DUAL_INCISION_IN_TC_NER;REACTOME_GLOBAL_GENOME_NUCLEOTIDE_EXCISION_REPAIR_GG_NER;REACTOME_NUCLEOTIDE_EXCISION_REPAIR;WP_NUCLEOTIDE_EXCISION_REPAIR_IN_XERODERMA_PIGMENTOSUM;REACTOME_FORMATION_OF_INCISION_COMPLEX_IN_GG_NER;REACTOME_…	9
10	4	Myc Targets V1 / Mtorc1 Signaling	REACTOME_SIGNALING_BY_WNT;REACTOME_TCF_DEPENDENT_SIGNALING_IN_RESPONSE_TO_WNT	REACTOME_SIGNALING_BY_WNT;REACTOME_TCF_DEPENDENT_SIGNALING_IN_RESPONSE_TO_WNT;REACTOME_BETA_CATENIN_INDEPENDENT_WNT_SIGNALING;REACTOME_CA2_PATHWAY	10
