## Supplemental Tables for "Simulated Microgravity Recapitulates Aspects of Biological Aging in Humans": ST10_module_labels_hallmark.csv

module	n_nodes	label	top_pathways	all_pathways	module_rank
1	4	Epithelial Mesenchymal Transition / Coagulation	HALLMARK_EPITHELIAL_MESENCHYMAL_TRANSITION;HALLMARK_COAGULATION	HALLMARK_EPITHELIAL_MESENCHYMAL_TRANSITION;HALLMARK_COAGULATION;HALLMARK_ANGIOGENESIS;HALLMARK_MYOGENESIS	1
