## Supplemental Tables for "Simulated Microgravity Recapitulates Aspects of Biological Aging in Humans": ST11_module_labels_gene_delta.csv

module	n_nodes	label	top_genes	all_genes	module_rank
1	448	KAT6A / STK4 / PHF3 / PRRC2C / PPP2R5C	KAT6A;STK4;PHF3;PRRC2C;PPP2R5C	KAT6A;STK4;PHF3;PRRC2C;PPP2R5C;CLEC2D;CNOT6L;RANBP2;PDCD4;TOP2B;CD6;SF3B1;ATRX;CCAR1;FGD3;ACIN1;ABLIM1;CDC42SE2;BPTF;GCC2;JAK1;SPTAN1;NIPBL;KMT2E;ANKRD12;SETD2;TCF7;SLC38A1;CHD1;ITSN2;SCAF11;NKTR;USP47;DDX6;PPP4R3A;RBM26;HIVEP2;CREBBP;IL7R;SLTM;CYFIP2;ATM;BOD1L1;FYN;RCAN3;TPR;PUM2;BCL11B;AKAP9;SON;ARID4B;BAZ1B;PRPF8;SNRNP200;ARFGEF1;KMT2C;SYNE2;RIF1;MACF1;RSF1;EPB41;ATF7IP;STAT5B;TMPO;NCOR1;KMT2A…	1
5	417	TERF2IP / PNN / ZBTB1 / RSRC2 / EIF4A2	TERF2IP;PNN;ZBTB1;RSRC2;EIF4A2	TERF2IP;PNN;ZBTB1;RSRC2;EIF4A2;CLK1;HNRNPU;YTHDC1;RSRP1;RBM39;TSPYL2;ZRANB2;SRSF6;NXF1;SAFB2;OGA;BTG1;TRA2B;SNHG1;TSC22D2;HMGB2;CDC37L1;TBCC;C9orf78;HEXIM1;NOP56;CCNL1;CDKN2AIP;DDX5;TOPORS;TAF7;BRD2;SRRT;PNISR;TOB1;PPP1R2;NUFIP2;EIF1;SRSF10;DDX24;INTS6;SRSF11;MIER1;ATF4;SNHG12;ARGLU1;TRA2A;SBDS;MITD1;SFPQ;DNAJA2;ZNF207;MTERF4;FGFR1OP2;ING1;BRD1;CCNL2;SYF2;UBC;TSC22D3;FNBP4;PIK3IP1;FUBP1;KHDC4;PMA…	2
3	372	APLP2 / PSAP / CTSD / RHOA / ANXA2	APLP2;PSAP;CTSD;RHOA;ANXA2	APLP2;PSAP;CTSD;RHOA;ANXA2;CTSZ;ACTR3;SPI1;PLD3;RAC1;LCP1;LACC1;EMILIN2;PIK3R5;SAMHD1;VIM;CALR;ENG;CLIC1;TIMP2;CYBB;ARPC3;CCR1;P4HB;ACP5;TYROBP;GRN;SCARB2;CORO1C;GNB1;KIAA0930;TALDO1;LGALS3;IGF2R;NCF2;PKM;COTL1;HEXB;RPN1;SLC35F6;FAM20C;ANXA5;FKBP15;CANX;TMEM127;SIRPA;GRINA;ASAH1;CAPG;ATP6V1A;GNS;S100A11;CYP27A1;CSF1R;NPC2;LHFPL2;BCAP31;PGD;TPM4;IFNGR1;PLA2G7;ZMIZ1;SEMA6B;RNF130;CD63;CAPZA2;ENO1;C…	3
4	246	GNAI2 / SH3BGRL3 / RAB7A / IQGAP1 / GRB2	GNAI2;SH3BGRL3;RAB7A;IQGAP1;GRB2	GNAI2;SH3BGRL3;RAB7A;IQGAP1;GRB2;PDIA3;PFN1;PTPN6;ARAP1;HK1;ARPC2;HDLBP;RNH1;COPG1;ACTR2;ACTB;MYO9B;TLN1;TM9SF2;GAA;RPN2;GDI2;RAB10;PDIA4;SNX2;FAM120A;SSR1;LMAN2;CNDP2;RAPGEF1;SSR3;HSP90B1;QKI;DAZAP2;ZEB2;AP2M1;TMED10;PPP1R9B;VAMP8;OS9;TMBIM6;ANXA11;PAK2;ZYX;ARRB2;PPIB;PACSIN2;FLII;M6PR;TCIRG1;IL17RA;ABR;KCNAB2;ARHGEF2;AP3D1;TWF2;NCOA4;WDR1;NUCB1;GPX4;LRRFIP1;MYO1F;PPP1CA;RAP1A;MBD2;AP1B1;SUMO3;B…	4
6	211	BCLAF1 / IK / WAC / FBXL3 / UBXN4	BCLAF1;IK;WAC;FBXL3;UBXN4	BCLAF1;IK;WAC;FBXL3;UBXN4;HNRNPC;RAD21;TMF1;THUMPD1;SET;HECA;NAP1L4;CYTIP;SRSF4;UBA2;C11orf58;SMARCA5;NONO;YTHDF2;SF3B2;SKIL;SLU7;GPBP1L1;MRFAP1;CGGBP1;HNRNPK;MIA3;CXXC1;PPIL4;CRKL;EIF1B;YTHDF1;EIF3A;SERINC1;UBE2D3;U2AF2;POLE3;GGNBP2;AFTPH;RNF6;MAT2B;HTATSF1;ZFR;MYL12B;SRP14;IDS;LSM14A;RBM8A;PRDM2;CSDE1;RLIM;CDV3;RNF168;GSPT1;CLK2;MTA2;PPP4R2;CASC3;RBM10;DNAJC21;UBTF;PTP4A2;PPP1CB;WBP11;HCLS1;ASF…	5
2	115	ARHGAP18 / CD163 / TBXAS1 / TLR4 / KIF13A	ARHGAP18;CD163;TBXAS1;TLR4;KIF13A	ARHGAP18;CD163;TBXAS1;TLR4;KIF13A;UNC13B;DOCK4;MGLL;MYOF;RIN2;SLC7A8;DOCK5;PLXNC1;HS3ST1;SLCO2B1;OLFML2B;IRAK3;TNS1;SIPA1L2;ARHGAP10;HIP1;RASGRP3;SLC8A1;RXRA;FCGR2A;ARHGEF11;SEMA3C;PAK1;TMEM144;HAVCR2;CD86;VWF;STARD13;KCNE3;UBASH3B;MYO1E;SLC36A1;GK;NRP2;CPQ;GLB1;ASPH;PARVB;PMP22;PLOD1;CTNND1;CCRL2;ANXA4;PYGL;ITGB5;PPM1H;DOCK1;NFAM1;GSDME;CLCN5;ITSN1;IL1R1;SLC7A7;CMKLR1;CD163L1;MS4A7;MAP3K20;SLC4A…	6
7	54	JARID2 / IQGAP2 / MYO5A / DOCK10 / TMEM131	JARID2;IQGAP2;MYO5A;DOCK10;TMEM131	JARID2;IQGAP2;MYO5A;DOCK10;TMEM131;DOCK2;ITPR2;WWP2;TAOK3;PRKCB;MAP4;PTPRJ;PI4KA;GLG1;CUX1;HTT;PBRM1;PTPN11;SND1;SH3KBP1;CPT1A;UGGT1;IQSEC1;TRAK1;TRIO;PHACTR2;GNAQ;CREB3L2;MGAT5;RBPJ;PTBP3;EIF4G3;RRBP1;ATRN;DOP1B;WDFY4;RPTOR;TRIM44;GAPVD1;AGPAT3;LIMD1;FOXN3;SMARCA4;TBC1D1;ERC1;ZC3H4;GSK3B;GALNT10;PLCG2;FLNB;TNIK;HIVEP3;TBCA;AP3B1	7
11	21	TMED9 / SDCBP / PTTG1IP / LAPTM4A / ATP6V1B2	TMED9;SDCBP;PTTG1IP;LAPTM4A;ATP6V1B2	TMED9;SDCBP;PTTG1IP;LAPTM4A;ATP6V1B2;CCT5;RTN4;VASP;TPD52L2;TPM3;YWHAG;PEA15;SLC30A1;YBX1;CLTA;LACTB;ARL8B;KDELR1;VPS26A;MLX;CCDC47	8
10	8	SERPINB2 / CXCL8 / CXCL5 / IL1B / CXCL1	SERPINB2;CXCL8;CXCL5;IL1B;CXCL1	SERPINB2;CXCL8;CXCL5;IL1B;CXCL1;CXCL3;PLAUR;TNFAIP2	9
