## Supplemental Tables for "Simulated Microgravity Recapitulates Aspects of Biological Aging in Humans": ST12_metabolic_health_gene_delta_correlations.csv

Gene	n	correlation	p_value	conf_low	conf_high
SLC25A1	48	0.6967283503679037	1.8975422643272285e-8	0.5144332824322682	0.8187745839971027
SLC7A6	48	0.6955314373509492	2.0472735428217618e-8	0.5127235293194212	0.8180076822107403
ALOX12	48	0.6380548587119969	5.349527618184885e-7	0.43229187904198213	0.7806608074686177
SLC4A8	48	0.5918742225327348	4.695159205810548e-6	0.3699557188985354	0.7498972051919447
PLCB1	48	0.5796118509424395	7.911533264506313e-6	0.3537326120516528	0.7416120617484635
GLUD1	48	0.5705210920809	1.1493369152950817e-5	0.3417926335627252	0.7354377695059998
PIGT	48	0.5686519675324038	1.2393717606245139e-5	0.3393468073903738	0.7341648878292284
ACSL1	48	0.5561336330758497	2.0301842254316768e-5	0.32304558450186277	0.7256097547404499
TXNRD1	48	0.5504889028641332	2.5199738429462068e-5	0.31574005313418874	0.7217348838577761
ABCB1	48	0.5406562972229266	3.63843882115373e-5	0.3030806030830759	0.7149594818336168
GSTZ1	48	0.4965110681033905	1.657715497947707e-4	0.2472586347010413	0.6841312505494708
SLC19A1	48	0.48909433908044936	2.0970626665806506e-4	0.23803970239578384	0.6788852546457081
HADHA	48	0.4850068255321948	2.3817739044331473e-4	0.23297821933006893	0.6759857713146298
COMT	48	0.4819046101542654	2.620624380183664e-4	0.22914590292257425	0.6737812565771961
ATG9B	48	0.48183496684577004	2.6262256365205164e-4	0.22905995901741924	0.6737317270038023
PANK4	48	0.472762962886734	3.455076848181417e-4	0.21789816883068294	0.6672650411652329
SLC4A7	48	0.45420963204819625	5.917314465849943e-4	0.19527670424128962	0.653947954290149
SLC4A5	48	0.4495993639498514	6.732651764446286e-4	0.18969797069172056	0.6506195143803861
ACSL3	48	0.4456570804550244	7.507776486457628e-4	0.18494081655694053	0.6477671951263859
PIGK	48	0.4445424208758878	7.740887667457033e-4	0.18359796871964823	0.6469596882704917
SLC29A1	48	0.44142003071088254	8.428552334901548e-4	0.17984155442043911	0.6446952761890264
GSTO1	48	0.4267765413572603	0.0012432146416778349	0.1623257980312689	0.6340277512378865
PLD1	48	0.40701738976019713	0.0020457712487505393	0.13895220314001905	0.6195074383528067
SLC1A3	48	0.40218943143283664	0.0023003217532444648	0.13328613619111845	0.6159372959306646
DCK	48	0.3740308362148954	0.004411124143282311	0.10058592080268394	0.5949383758829915
MGST1	48	0.3688520411498162	0.00494299430585707	0.09463548897863193	0.5910432422591224
PANK3	48	0.3318109423703436	0.010612566394193742	0.0526389963053691	0.5628780588678897
SLC4A4	48	0.3204401534374027	0.01319351743936129	0.039942111330883774	0.5541229711348752
ABCC3	48	0.31719885840083945	0.014018659652386595	0.03633932168230678	0.5516177887032911
TXNRD3	48	0.30667449697458044	0.01699976457153902	0.02469132340427292	0.5434542915083499
MECR	48	0.2996854829783704	0.01925522058221981	0.016998199299152257	0.5380082193919326
SLC1A2	48	0.29124246394738007	0.022302008451040602	0.007749012853507244	0.5314024951702603
SLC15A2	48	0.28535254265279536	0.024651886477295555	0.001325297787479407	0.5267769268420944
ACOX3	48	0.28398601064093093	0.025224832637571755	-1.61738155621206e-4	0.5257016923081852
PANK1	48	0.27715346109692085	0.028253410197642128	-0.0075779959625607825	0.5203139965137975
SLC25A15	48	0.267573754260036	0.03298527161147102	-0.01792362290069497	0.5127273372980194
GSTA4	48	0.2666170309607927	0.03349059077553824	-0.018953491741086195	0.5119675506689753
ACSL5	48	0.25818968245540613	0.03821256118927551	-0.027999043612312657	0.505258304214722
PIGS	48	0.25631718531096703	0.039329816872622665	-0.030002557208533624	0.5037634906029627
AGL	48	0.2306343863514839	0.05738541806958275	-0.05725211324886702	0.48311027318432714
ACSL4	48	0.22455436459988135	0.06246328322929188	-0.06364085464388361	0.4781794508804989
ACSL6	48	0.21858384932763278	0.06777229691612759	-0.06989162587510056	0.47332182749833335
HADHB	48	0.21727440548912252	0.06898043378829855	-0.07125951270903512	0.4722543857622343
ACADVL	48	0.1719822583574917	0.1212313229774236	-0.11791446286636695	0.43486670480715933
SLC27A2	48	0.15216864212120407	0.15092052105764595	-0.137929635662487	0.4182209745610831
DHFR	48	-0.02822648656713269	0.575518534738499	-0.3098759411202064	0.2579772208949045
