## Supplemental Tables for "Simulated Microgravity Recapitulates Aspects of Biological Aging in Humans": ST13_followup_ancova_primary_effects_day1_day3.csv

signature_day	comparison	estimate	std_error	ci_lower	ci_upper	z_value	p_two_sided	p_one_sided_less	p_one_sided_less_bh
Day1_signature	Aging - Baseline(mean)	-0.0293096	0.015989272	-0.060648574	0.002029373	-1.833079062	0.066790814	0.033395407	0.066790814
Day1_signature	uG - Baseline(mean)	-0.013268257	0.015989272	-0.044607231	0.018070717	-0.829822433	0.406639185	0.203319593	0.203319593
Day3_signature	Aging - Baseline(mean)	-0.014765166	0.018489591	-0.051004764	0.021474432	-0.798566402	0.424541876	0.212270938	0.212270938
Day3_signature	uG - Baseline(mean)	-0.027270176	0.018489591	-0.063509774	0.008969423	-1.474893398	0.140241206	0.070120603	0.140241206
