## Supplemental Tables for "Simulated Microgravity Recapitulates Aspects of Biological Aging in Humans": ST14_Metadata.csv

PPID	treatment	def_treat	visit_date	ug_exp_date	PPID_prefix	xID	immunage	iindex	CMV	GENDER	AGE	BMI	sample_id	batch_label	Specimen Type
15-120-01-11	1G	Baseline	9/1/11	4/2/25 0:00	15-120	SLVP015_120	33.6	3	0	0	30.6	35.4	A142	3	Total RNA
15-120-01-17	1G	Aging	3/7/17	4/2/25 0:00	15-120	SLVP015_120	33.6	3	0	0	30.6	35.4	A143	3	Total RNA
15-120-01-11	uG	uG	9/1/11	4/2/25 0:00	15-120	SLVP015_120	33.6	3	0	0	30.6	35.4	A233	1	Total RNA
15-119-01-11	1G	Baseline	9/1/11	4/30/25 0:00	15-119	SLVP015_119	65.1	-11	1	0	76.1	18.4	A54	1	Total RNA
15-119-01-15	1G	Aging	10/5/15	4/30/25 0:00	15-119	SLVP015_119	65.1	-11	1	0	76.1	18.4	A55	3	Total RNA
15-119-01-11	uG	uG	9/1/11	4/30/25 0:00	15-119	SLVP015_119	65.1	-11	1	0	76.1	18.4	A195	1	Total RNA
15-108-01-11	1G	Baseline	9/1/11	4/30/25 0:00	15-108	SLVP015_108	28.3	-1.8	1	1	30.1	28.7	A52	1	Total RNA
15-108-01-17	1G	Aging	3/7/17	4/30/25 0:00	15-108	SLVP015_108	28.3	-1.8	1	1	30.1	28.7	A53	1	Total RNA
15-108-01-11	uG	uG	9/1/11	4/30/25 0:00	15-108	SLVP015_108	28.3	-1.8	1	1	30.1	28.7	A193	1	Total RNA
15-106-01-11	1G	Baseline	9/1/11	4/30/25 0:00	15-106	SLVP015_106	37.9	-46.6	1	1	84.5	26.7	A167	3	Total RNA
15-106-01-17	1G	Aging	2/28/17	4/30/25 0:00	15-106	SLVP015_106	37.9	-46.6	1	1	84.5	26.7	A13	1	Total RNA
15-106-01-11	uG	uG	9/1/11	4/30/25 0:00	15-106	SLVP015_106	37.9	-46.6	1	1	84.5	26.7	A191	1	Total RNA
15-105-01-11	1G	Baseline	9/1/11	4/30/25 0:00	15-105	SLVP015_105	57	-29.6	1	0	86.6	40.2	A81	3	Total RNA
15-105-01-17	1G	Aging	2/28/17	4/30/25 0:00	15-105	SLVP015_105	57	-29.6	1	0	86.6	40.2	A80	3	Total RNA
15-105-01-11	uG	uG	9/1/11	4/30/25 0:00	15-105	SLVP015_105	57	-29.6	1	0	86.6	40.2	A189	1	Total RNA
15-103-01-11	1G	Baseline	9/1/11	4/28/25 0:00	15-103	SLVP015_103	48.6	23.2	0	1	25.4	30.2	A165	1	Total RNA
15-103-01-17	1G	Aging	3/1/17	4/28/25 0:00	15-103	SLVP015_103	48.6	23.2	0	1	25.4	30.2	A164	1	Total RNA
15-103-01-11	uG	uG	9/1/11	4/28/25 0:00	15-103	SLVP015_103	48.6	23.2	0	1	25.4	30.2	A185	1	Total RNA
15-102-01-11	1G	Baseline	9/1/11	4/28/25 0:00	15-102	SLVP015_102	70.9	-4.5	1	1	75.4	30.2	A76	1	Total RNA
15-102-01-17	1G	Aging	3/2/17	4/28/25 0:00	15-102	SLVP015_102	70.9	-4.5	1	1	75.4	30.2	A75	3	Total RNA
15-102-01-11	uG	uG	9/1/11	4/28/25 0:00	15-102	SLVP015_102	70.9	-4.5	1	1	75.4	30.2	A183	1	Total RNA
15-100-01-11	1G	Baseline	9/1/11	4/28/25 0:00	15-100	SLVP015_100	78.5	-7.2	1	0	85.7	19.7	A111	3	Total RNA
15-100-01-17	1G	Aging	3/7/17	4/28/25 0:00	15-100	SLVP015_100	78.5	-7.2	1	0	85.7	19.7	A113	1	Total RNA
15-100-01-11	uG	uG	9/1/11	4/28/25 0:00	15-100	SLVP015_100	78.5	-7.2	1	0	85.7	19.7	A37	1	Total RNA
15-099-01-12	1G	Baseline	9/25/12	3/27/25 0:00	15-099	SLVP015_099	58.5	-16.8	0	0	75.3	24.5	A161	3	Total RNA
15-099-01-17	1G	Aging	3/2/17	3/27/25 0:00	15-099	SLVP015_099	58.5	-16.8	0	0	75.3	24.5	A162	3	Total RNA
15-099-01-12	uG	uG	9/25/12	3/27/25 0:00	15-099	SLVP015_099	58.5	-16.8	0	0	75.3	24.5	A173	1	Total RNA
15-097-01-09	1G	Baseline	9/1/09	3/26/25 0:00	15-097	SLVP015_097	51.1	-37.1	0	0	88.2	21.6	A159	3	Total RNA
15-097-01-14	1G	Aging	9/26/14	3/26/25 0:00	15-097	SLVP015_097	51.1	-37.1	0	0	88.2	21.6	A154	3	Total RNA
15-097-01-09	uG	uG	9/1/09	3/26/25 0:00	15-097	SLVP015_097	51.1	-37.1	0	0	88.2	21.6	A179	1	Total RNA
15-094-01-09	1G	Baseline	9/1/09	4/2/25 0:00	15-094	SLVP015_094	41	11	0	0	30	19.7	A134	1	Total RNA
15-094-01-13	1G	Aging	9/12/13	4/2/25 0:00	15-094	SLVP015_094	41	11	0	0	30	19.7	A149	3	Total RNA
15-094-01-09	uG	uG	9/1/09	4/2/25 0:00	15-094	SLVP015_094	41	11	0	0	30	19.7	A248	1	Total RNA
15-093-01-08	1G	Baseline	10/22/08	4/24/25 0:00	15-093	SLVP015_093	38.4	13.3	0	1	25.1	24.5	A110	1	Total RNA
15-093-01-15	1G	Aging	10/8/15	4/24/25 0:00	15-093	SLVP015_093	38.4	13.3	0	1	25.1	24.5	A112	1	Total RNA
15-093-01-08	uG	uG	10/22/08	4/24/25 0:00	15-093	SLVP015_093	38.4	13.3	0	1	25.1	24.5	A31	1	Total RNA
15-092-01-08	1G	Baseline	11/4/08	4/2/25 0:00	15-092	SLVP015_092	78.9	51.9	0	1	27	26.1	A155	1	Total RNA
15-092-01-13	1G	Aging	11/1/13	4/2/25 0:00	15-092	SLVP015_092	78.9	51.9	0	1	27	26.1	A151	1	Total RNA
15-092-01-08	uG	uG	11/4/08	4/2/25 0:00	15-092	SLVP015_092	78.9	51.9	0	1	27	26.1	A241	1	Total RNA
15-089-01-09	1G	Baseline	9/1/09	4/23/25 0:00	15-089	SLVP015_089	68.1	-13.9	1	0	82	20.8	A105	1	Total RNA
15-089-01-17	1G	Aging	2/22/17	4/23/25 0:00	15-089	SLVP015_089	68.1	-13.9	1	0	82	20.8	A106	2	Total RNA
15-089-01-09	uG	uG	9/1/09	4/23/25 0:00	15-089	SLVP015_089	68.1	-13.9	1	0	82	20.8	A39	1	Total RNA
15-087-01-08	1G	Baseline	10/10/08	4/23/25 0:00	15-087	SLVP015_087	74.3	-12	1	0	86.3	24.8	A107	1	Total RNA
15-087-01-17	1G	Aging	2/21/17	4/23/25 0:00	15-087	SLVP015_087	74.3	-12	1	0	86.3	24.8	A108	1	Total RNA
15-087-01-08	uG	uG	10/10/08	4/23/25 0:00	15-087	SLVP015_087	74.3	-12	1	0	86.3	24.8	A41	1	Total RNA
15-082-01-08	1G	Baseline	10/7/08	4/23/25 0:00	15-082	SLVP015_082	55.6	-8.5	0	0	64.1	25.7	A104	1	Total RNA
15-082-01-17	1G	Aging	2/27/17	4/23/25 0:00	15-082	SLVP015_082	55.6	-8.5	0	0	64.1	25.7	A166	2	Total RNA
15-082-01-08	uG	uG	10/7/08	4/23/25 0:00	15-082	SLVP015_082	55.6	-8.5	0	0	64.1	25.7	A15	1	Total RNA
15-080-01-08	1G	Baseline	9/1/08	4/23/25 0:00	15-080	SLVP015_080	57.3	-32.7	1	0	90	23.1	A98	1	Total RNA
15-080-01-15	1G	Aging	10/28/15	4/23/25 0:00	15-080	SLVP015_080	57.3	-32.7	1	0	90	23.1	A97	1	Total RNA
15-080-01-08	uG	uG	9/1/08	4/23/25 0:00	15-080	SLVP015_080	57.3	-32.7	1	0	90	23.1	A92	1	Total RNA
15-079-01-09	1G	Baseline	9/1/09	4/23/25 0:00	15-079	SLVP015_079	55.7	26.2	1	1	29.5	25.7	A103	1	Total RNA
15-079-01-15	1G	Aging	9/30/15	4/23/25 0:00	15-079	SLVP015_079	55.7	26.2	1	1	29.5	25.7	A102	3	Total RNA
15-079-01-09	uG	uG	9/1/09	4/23/25 0:00	15-079	SLVP015_079	55.7	26.2	1	1	29.5	25.7	A99	1	Total RNA
15-075-01-08	1G	Baseline	10/7/08	4/23/25 0:00	15-075	SLVP015_075	30.7	2.1	0	1	28.6	24.7	A101	1	Total RNA
15-075-01-15	1G	Aging	9/25/15	4/23/25 0:00	15-075	SLVP015_075	30.7	2.1	0	1	28.6	24.7	A100	2	Total RNA
15-075-01-08	uG	uG	10/7/08	4/23/25 0:00	15-075	SLVP015_075	30.7	2.1	0	1	28.6	24.7	A28	1	Total RNA
15-072-01-08	1G	Baseline	9/1/08	3/27/25 0:00	15-072	SLVP015_072	65.5	-0.2	0	0	65.7	25.5	A160	1	Total RNA
15-072-01-17	1G	Aging	2/24/17	3/27/25 0:00	15-072	SLVP015_072	65.5	-0.2	0	0	65.7	25.5	A156	3	Total RNA
15-072-01-08	uG	uG	9/1/08	3/27/25 0:00	15-072	SLVP015_072	65.5	-0.2	0	0	65.7	25.5	A3	1	Total RNA
15-070-01-08	1G	Baseline	9/21/08	3/26/25 0:00	15-070	SLVP015_070	72	-6.5	1	1	78.5	27.9	A79	1	Total RNA
15-070-01-14	1G	Aging	9/17/14	3/26/25 0:00	15-070	SLVP015_070	72	-6.5	1	1	78.5	27.9	A78	3	Total RNA
15-070-01-08	uG	uG	9/21/08	3/26/25 0:00	15-070	SLVP015_070	72	-6.5	1	1	78.5	27.9	A181	1	Total RNA
15-069-01-08	1G	Baseline	9/29/08	4/21/25 0:00	15-069	SLVP015_069	61.6	-10.9	1	1	72.5	24.3	A147	3	Total RNA
15-069-01-17	1G	Aging	2/15/17	4/21/25 0:00	15-069	SLVP015_069	61.6	-10.9	1	1	72.5	24.3	A153	1	Total RNA
15-069-01-08	uG	uG	9/29/08	4/21/25 0:00	15-069	SLVP015_069	61.6	-10.9	1	1	72.5	24.3	A90	1	Total RNA
15-067-01-09	1G	Baseline	9/1/09	4/21/25 0:00	15-067	SLVP015_067	74	-13	1	1	87	25.7	A29	1	Total RNA
15-067-01-17	1G	Aging	2/21/17	4/21/25 0:00	15-067	SLVP015_067	74	-13	1	1	87	25.7	A144	2	Total RNA
15-067-01-09	uG	uG	9/1/09	4/21/25 0:00	15-067	SLVP015_067	74	-13	1	1	87	25.7	A95	1	Total RNA
15-066-01-08	1G	Baseline	9/1/08	3/27/25 0:00	15-066	SLVP015_066	48.6	-26.4	1	1	75	21.1	A46	1	Total RNA
15-066-01-17	1G	Aging	2/13/17	3/27/25 0:00	15-066	SLVP015_066	48.6	-26.4	1	1	75	21.1	A47	1	Total RNA
15-066-01-08	uG	uG	9/1/08	3/27/25 0:00	15-066	SLVP015_066	48.6	-26.4	1	1	75	21.1	A11	1	Total RNA
15-065-01-09	1G	Baseline	9/1/09	4/21/25 0:00	15-065	SLVP015_065	37.1	6.7	1	0	30.4	25.7	A72	3	Total RNA
15-065-01-17	1G	Aging	2/16/17	4/21/25 0:00	15-065	SLVP015_065	37.1	6.7	1	0	30.4	25.7	A71	3	Total RNA
15-065-01-09	uG	uG	9/1/09	4/21/25 0:00	15-065	SLVP015_065	37.1	6.7	1	0	30.4	25.7	A218	1	Total RNA
15-064-01-09	1G	Baseline	9/1/09	4/21/25 0:00	15-064	SLVP015_064	67.4	-5.6	1	0	73	25.3	A34	1	Total RNA
15-064-01-17	1G	Aging	2/17/17	4/21/25 0:00	15-064	SLVP015_064	67.4	-5.6	1	0	73	25.3	A146	2	Total RNA
15-064-01-09	uG	uG	9/1/09	4/21/25 0:00	15-064	SLVP015_064	67.4	-5.6	1	0	73	25.3	A87	1	Total RNA
15-062-01-09	1G	Baseline	9/1/09	4/21/25 0:00	15-062	SLVP015_062	42.3	-23.9	0	0	66.2	22.8	A73	3	Total RNA
15-062-01-15	1G	Aging	10/5/15	4/21/25 0:00	15-062	SLVP015_062	42.3	-23.9	0	0	66.2	22.8	A23	1	Total RNA
15-062-01-09	uG	uG	9/1/09	4/21/25 0:00	15-062	SLVP015_062	42.3	-23.9	0	0	66.2	22.8	A85	1	Total RNA
15-058-01-08	1G	Baseline	9/21/08	4/21/25 0:00	15-058	SLVP015_058	67.4	-3.3	0	0	70.7	28.8	A74	3	Total RNA
15-058-01-17	1G	Aging	3/3/17	4/21/25 0:00	15-058	SLVP015_058	67.4	-3.3	0	0	70.7	28.8	A145	3	Total RNA
15-058-01-08	uG	uG	9/21/08	4/21/25 0:00	15-058	SLVP015_058	67.4	-3.3	0	0	70.7	28.8	A89	1	Total RNA
15-054-01-09	1G	Baseline	9/1/09	3/26/25 0:00	15-054	SLVP015_054	73.8	-4.2	1	0	78	25	A6	1	Total RNA
15-054-01-14	1G	Aging	9/19/14	3/26/25 0:00	15-054	SLVP015_054	73.8	-4.2	1	0	78	25	A51	2	Total RNA
15-054-01-09	uG	uG	9/1/09	3/26/25 0:00	15-054	SLVP015_054	73.8	-4.2	1	0	78	25	A175	1	Total RNA
15-053-01-08	1G	Baseline	10/14/08	4/16/25 0:00	15-053	SLVP015_053	77.9	-3.7	1	0	81.6	25.3	A69	3	Total RNA
15-053-01-17	1G	Aging	2/22/17	4/16/25 0:00	15-053	SLVP015_053	77.9	-3.7	1	0	81.6	25.3	A70	1	Total RNA
15-053-01-08	uG	uG	10/14/08	4/16/25 0:00	15-053	SLVP015_053	77.9	-3.7	1	0	81.6	25.3	A215	1	Total RNA
15-052-01-08	1G	Baseline	9/29/08	4/16/25 0:00	15-052	SLVP015_052	77.6	-1.7	0	0	79.3	25.1	A135	3	Total RNA
15-052-01-17	1G	Aging	2/23/17	4/16/25 0:00	15-052	SLVP015_052	77.6	-1.7	0	0	79.3	25.1	A136	1	Total RNA
15-052-01-08	uG	uG	9/29/08	4/16/25 0:00	15-052	SLVP015_052	77.6	-1.7	0	0	79.3	25.1	A239	1	Total RNA
15-050-01-08	1G	Baseline	10/6/08	4/2/25 0:00	15-050	SLVP015_050	72.2	-14.3	0	0	86.5	22	A137	3	Total RNA
15-050-01-13	1G	Aging	10/11/13	4/2/25 0:00	15-050	SLVP015_050	72.2	-14.3	0	0	86.5	22	A140	3	Total RNA
15-050-01-08	uG	uG	10/6/08	4/2/25 0:00	15-050	SLVP015_050	72.2	-14.3	0	0	86.5	22	A220	1	Total RNA
15-046-01-08	1G	Baseline	10/1/08	3/24/25 0:00	15-046	SLVP015_046	75.8	-4.2	1	0	80	24	A48	3	Total RNA
15-046-01-14	1G	Aging	9/9/14	3/24/25 0:00	15-046	SLVP015_046	75.8	-4.2	1	0	80	24	A158	3	Total RNA
15-046-01-08	uG	uG	10/1/08	3/24/25 0:00	15-046	SLVP015_046	75.8	-4.2	1	0	80	24	A12	1	Total RNA
15-045-01-08	1G	Baseline	9/29/08	4/16/25 0:00	15-045	SLVP015_045	61.2	-10.3	0	0	71.5	23.3	A131	3	Total RNA
15-045-01-17	1G	Aging	2/9/17	4/16/25 0:00	15-045	SLVP015_045	61.2	-10.3	0	0	71.5	23.3	A132	1	Total RNA
15-045-01-08	uG	uG	9/29/08	4/16/25 0:00	15-045	SLVP015_045	61.2	-10.3	0	0	71.5	23.3	A84	1	Total RNA
15-041-01-08	1G	Baseline	9/12/08	4/16/25 0:00	15-041	SLVP015_041	67.2	-1.4	0	1	68.6	30.6	A126	3	Total RNA
15-041-01-17	1G	Aging	2/23/17	4/16/25 0:00	15-041	SLVP015_041	67.2	-1.4	0	1	68.6	30.6	A128	1	Total RNA
15-041-01-08	uG	uG	9/12/08	4/16/25 0:00	15-041	SLVP015_041	67.2	-1.4	0	1	68.6	30.6	A240	1	Total RNA
15-040-01-08	1G	Baseline	9/1/08	4/16/25 0:00	15-040	SLVP015_040	70	-2.8	1	1	72.8	47.3	A14	1	Total RNA
15-040-01-15	1G	Aging	10/2/15	4/16/25 0:00	15-040	SLVP015_040	70	-2.8	1	1	72.8	47.3	A124	2	Total RNA
15-040-01-08	uG	uG	9/1/08	4/16/25 0:00	15-040	SLVP015_040	70	-2.8	1	1	72.8	47.3	A243	1	Total RNA
15-038-01-08	1G	Baseline	9/24/08	3/26/25 0:00	15-038	SLVP015_038	75.2	-14.8	1	1	90	18.4	A157	3	Total RNA
15-038-01-14	1G	Aging	10/1/14	3/26/25 0:00	15-038	SLVP015_038	75.2	-14.8	1	1	90	18.4	A1	1	Total RNA
15-038-01-08	uG	uG	9/24/08	3/26/25 0:00	15-038	SLVP015_038	75.2	-14.8	1	1	90	18.4	A5	1	Total RNA
15-037-01-08	1G	Baseline	9/18/08	4/16/25 0:00	15-037	SLVP015_037	75.5	-1.8	1	1	77.3	28.2	A127	1	Total RNA
15-037-01-17	1G	Aging	3/6/17	4/16/25 0:00	15-037	SLVP015_037	75.5	-1.8	1	1	77.3	28.2	A129	3	Total RNA
15-037-01-08	uG	uG	9/18/08	4/16/25 0:00	15-037	SLVP015_037	75.5	-1.8	1	1	77.3	28.2	A242	1	Total RNA
15-036-01-11	1G	Baseline	9/1/11	4/2/25 0:00	15-036	SLVP015_036	77.7	-12.1	0	0	89.8	21.1	A116	1	Total RNA
15-036-01-15	1G	Aging	10/12/15	4/2/25 0:00	15-036	SLVP015_036	77.7	-12.1	0	0	89.8	21.1	A115	1	Total RNA
15-036-01-11	uG	uG	9/1/11	4/2/25 0:00	15-036	SLVP015_036	77.7	-12.1	0	0	89.8	21.1	A225	1	Total RNA
15-035-01-08	1G	Baseline	9/12/08	4/16/25 0:00	15-035	SLVP015_035	72.3	4.3	1	0	68	22.7	A121	3	Total RNA
15-035-01-17	1G	Aging	3/1/17	4/16/25 0:00	15-035	SLVP015_035	72.3	4.3	1	0	68	22.7	A125	1	Total RNA
15-035-01-08	uG	uG	9/12/08	4/16/25 0:00	15-035	SLVP015_035	72.3	4.3	1	0	68	22.7	A250	1	Total RNA
15-033-01-08	1G	Baseline	9/12/08	4/9/25 0:00	15-033	SLVP015_033	54.7	-32.5	1	1	87.2	25.4	A122	3	Total RNA
15-033-01-17	1G	Aging	2/15/17	4/9/25 0:00	15-033	SLVP015_033	54.7	-32.5	1	1	87.2	25.4	A123	1	Total RNA
15-033-01-08	uG	uG	9/12/08	4/9/25 0:00	15-033	SLVP015_033	54.7	-32.5	1	1	87.2	25.4	A211	1	Total RNA
15-032-01-09	1G	Baseline	9/1/09	4/9/25 0:00	15-032	SLVP015_032	59.6	-18.4	0	0	78	23.7	A26	1	Total RNA
15-032-01-15	1G	Aging	10/9/15	4/9/25 0:00	15-032	SLVP015_032	59.6	-18.4	0	0	78	23.7	A65	2	Total RNA
15-032-01-09	uG	uG	9/1/09	4/9/25 0:00	15-032	SLVP015_032	59.6	-18.4	0	0	78	23.7	A231	1	Total RNA
15-029-01-08	1G	Baseline	10/17/08	4/2/25 0:00	15-029	SLVP015_029	58.3	-30.5	1	1	88.8	18	A152	1	Total RNA
15-029-01-17	1G	Aging	2/10/17	4/2/25 0:00	15-029	SLVP015_029	58.3	-30.5	1	1	88.8	18	A150	3	Total RNA
15-029-01-08	uG	uG	10/17/08	4/2/25 0:00	15-029	SLVP015_029	58.3	-30.5	1	1	88.8	18	A251	1	Total RNA
15-024-01-08	1G	Baseline	11/24/08	3/24/25 0:00	15-024	SLVP015_024	76.4	-7.6	1	1	84	20.7	A77	3	Total RNA
15-024-01-15	1G	Aging	10/15/15	3/24/25 0:00	15-024	SLVP015_024	76.4	-7.6	1	1	84	20.7	A2	1	Total RNA
15-024-01-08	uG	uG	11/24/08	3/24/25 0:00	15-024	SLVP015_024	76.4	-7.6	1	1	84	20.7	A177	1	Total RNA
15-023-01-08	1G	Baseline	10/20/08	4/2/25 0:00	15-023	SLVP015_023	74.4	-13.6	0	1	88	26	A138	3	Total RNA
15-023-01-14	1G	Aging	11/10/14	4/2/25 0:00	15-023	SLVP015_023	74.4	-13.6	0	1	88	26	A35	1	Total RNA
15-023-01-08	uG	uG	10/20/08	4/2/25 0:00	15-023	SLVP015_023	74.4	-13.6	0	1	88	26	A83	1	Total RNA
15-019-01-08	1G	Baseline	10/30/07	4/7/25 0:00	15-019	SLVP015_019	27.8	3.8	0	0	24	21.7	A59	3	Total RNA
15-019-01-15	1G	Aging	10/30/15	4/7/25 0:00	15-019	SLVP015_019	27.8	3.8	0	0	24	21.7	A57	3	Total RNA
15-019-01-08	uG	uG	10/30/07	4/7/25 0:00	15-019	SLVP015_019	27.8	3.8	0	0	24	21.7	A201	1	Total RNA
15-010-01-08	1G	Baseline	9/5/08	4/7/25 0:00	15-010	SLVP015_010	29.9	3.9	0	1	26	23.3	A114	3	Total RNA
15-010-01-17	1G	Aging	2/16/17	4/7/25 0:00	15-010	SLVP015_010	29.9	3.9	0	1	26	23.3	A119	3	Total RNA
15-010-01-08	uG	uG	9/5/08	4/7/25 0:00	15-010	SLVP015_010	29.9	3.9	0	1	26	23.3	A235	1	Total RNA
15-003-01-08	1G	Baseline	11/1/07	4/7/25 0:00	15-003	SLVP015_003	61.9	-23.1	0	1	85	20.5	A56	3	Total RNA
15-003-01-17	1G	Aging	2/6/17	4/7/25 0:00	15-003	SLVP015_003	61.9	-23.1	0	1	85	20.5	A148	3	Total RNA
15-003-01-08	uG	uG	11/1/07	4/7/25 0:00	15-003	SLVP015_003	61.9	-23.1	0	1	85	20.5	A236	1	Total RNA
